# Quantitation of Spatial Proteoforms in Alzheimer’s Disease

**DOI:** 10.64898/2026.06.30.735694

**Authors:** Daniel B. McClatchy, Natalie Turner, John R. Yates

## Abstract

Alzheimer’s disease (AD) pathogenesis involves complex, multifactorial changes to the brain proteome that conventional unfractionated analyses may obscure. Proteins frequently occupy multiple subcellular compartments as spatial proteoforms, yet the contribution of aberrant protein localization to AD pathogenesis remains poorly understood. To address this, we fractionated post-mortem human hippocampi from 13 AD and 14 non-AD individuals into four subcellular fractions and quantified 6,123 proteins by TMT-LC-MS. Although 75% of proteins were detected in more than one fraction, 78% of significant AD-associated alterations were restricted to a single fraction, demonstrating that subcellular localization is a primary determinant of disease vulnerability. Discordant abundance patterns between fractions revealed retromer complex mislocalization, nuclear transport dysfunction, and insoluble protein accumulation, with the endosomal-lysosomal and protein folding pathways most consistently perturbed. To examine how these perturbations evolve with disease progression, we applied the QUAD strategy to measure protein degradation in two fractions of APPswePS1delta9 mouse cortex at 2, 5, and 12 months. Degradation rates diverged between fractions and genotypes in an age-dependent manner, and cross-dataset comparison identified six proteins altered at the earliest pre-pathological timepoint, implicating vesicle transport and proteostasis disruption as initiating features of AD. These findings establish spatial proteoforms as essential units of pathogenic analysis and reveal disease-relevant signals invisible to bulk tissue approaches.
