## Supplementary Table 1 for "Quantitation of Spatial Proteoforms in Alzheimer’s Disease"

### Sheet: Sheet1
ID	Pathology report	AGE	SEX
5589	Asymptomatic Alzheimers	94	Female
5601	Asymptomatic Alzheimers	89	Male
5633	Asymptomatic Alzheimers	81	Female
5642	Asymptomatic Alzheimers	84	Female
5680	Asymptomatic Alzheimers	84	Male
5687	Normal	84	Male
5783	Normal	84	Male
5784	Asymptomatic Alzheimers	89	Female
5787	Asymptomatic Alzheimers	89	Male
5808	Asymptomatic Alzheimers	98	Male
5856	Asymptomatic Alzheimers	83	Male
5896	Alzheimers disease	86	Male
5902	Alzheimers disease	91	Male
5905	Alzheimers disease	75	Male
5919	Normal	75	Female
5926	Alzheimers disease	83	Male
5930	Alzheimers disease	97	Female
5931	Alzheimers disease	97	Female
5933	Alzheimers disease	94	Female
5936	Alzheimers disease	89	Female
5937	Alzheimers disease	78	Female
5939	Alzheimers disease	90	Male
5940	Alzheimers disease	75	Female
5945	Alzheimers disease	80	Male
5946	Asymptomatic Alzheimers	93	Female
5948	Alzheimers disease	68	Female
5485	Asymptomatic Alzheimers	87	Female
