## Supplementary Table 3 for "Quantitation of Spatial Proteoforms in Alzheimer’s Disease"

### Sheet: Sheet1
Fraction	enriched GO term	GO term description	link	enrichmentRatio	pValue	FDR	Proteins identified (Uniprot #)
P3	GO:0016607	nuclear speck	http://amigo.geneontology.org/amigo/term/GO:0016607	2.89596	1.16129e-13	1.99742e-11	Q9H2U1;Q8IYM9;Q16666;O95232;Q9NRA8;P49750;Q9UBU9;Q7L014;Q6PJT7;Q13523;Q9H307;Q15020;Q2TAY7;Q86W42;Q9UIS9;O75600;Q8IYB3;O00148;Q9UQL6;Q9UBB9;Q8WXI9;Q13123;Q9BWF3;Q96T49;Q12972;Q69YN4;P34947;Q05519;Q9BZJ0;Q6PD62;P18583;O60711;Q96MU7;Q14966;Q96QD9;Q96J01;Q13427;Q15287;Q96T37;O95391;Q8WWY3;O43395;Q6PD74;Q86XP3;Q9UNP9;O43172;Q8TDI0;Q8N3C0;Q96DI7;Q9UQ35;Q9ULX6;Q49A26;Q06587;Q86VM9;O94906;Q9UKZ4;Q969K3;…
P3	GO:0034399	nuclear periphery	http://amigo.geneontology.org/amigo/term/GO:0034399	3.45083	8.19316e-08	6.53425e-06	Q14149;P57740;O43823;Q7L5Y9;Q9UIS9;P54252;Q8IYB3;Q9BX66;P49790;Q5BKZ1;P25490;Q8WVM7;P52948;P50747;O43294;Q13427;O14936;P29590;O60216;Q9UQE7;Q9ULX6;Q8N3U4;Q9UKZ4;Q8WYP5
P3	GO:0005681	spliceosomal complex	http://amigo.geneontology.org/amigo/term/GO:0005681	3.04235	1.13969e-07	6.53425e-06	Q9NQ29;Q9BW85;O95232;Q9HCS7;O43719;Q9NW64;Q13523;Q9H307;Q2TAY7;Q8IYB3;Q9UBB9;Q13123;Q12972;Q9BZJ0;Q9BUQ8;Q8WYA6;Q6UX04;O95391;Q8WWY3;Q8NAV1;P52756;O60508;O43395;Q9UNP9;O43172;Q96DI7;Q9UQ35;O94906
P3	GO:0000151	ubiquitin ligase complex	http://amigo.geneontology.org/amigo/term/GO:0000151	2.31161	5.5393e-06	0.00023819	Q9NRD1;P62699;Q5TAQ9;Q13042;Q14999;Q13438;Q7L5Y9;Q9Y3I1;A7E2V4;Q6ZT12;Q8TEB1;Q9UJX3;Q9C0D3;O75150;Q9H469;Q9H1A4;Q9UJX2;Q9H3F6;Q9BYM8;Q9P2K6;Q8IXK0;Q9UBS8;Q8IWT3;Q15648;Q8NDX5;Q9Y4B6;O95155;Q53GT1;Q8IWE4;Q8NI29;Q06587;Q7Z569;Q9UKB1
P3	GO:0015030	Cajal body	http://amigo.geneontology.org/amigo/term/GO:0015030	4.17237	2.05371e-05	0.000706477	Q8IYM9;Q7L014;O60832;Q15020;Q9NX24;Q7Z6G8;Q8WWY3;O43395;Q86XP3;O43172;Q9UQ35;Q9BPY3
P3	GO:0000790	nuclear chromatin	http://amigo.geneontology.org/amigo/term/GO:0000790	2.01889	4.30156e-05	0.00123311	Q93077;Q92785;Q92878;O75182;Q14839;P52701;Q96ST3;O60315;Q9BTT0;Q96BF6;Q13330;Q7Z3K3;O95251;Q15796;Q5UIP0;Q9H0E9;O95365;Q13485;Q8WXI9;P25490;P18754;P46100;Q96GM5;Q9UBL3;P50750;Q06546;P48380;O75177;Q6FI13;Q96T23;P22415;Q8TDI0;Q12824;Q99549;Q06587;Q6KC79
P3	GO:0098687	chromosomal region	http://amigo.geneontology.org/amigo/term/GO:0098687	1.96433	0.000120526	0.0029615	Q9H2U1;Q96JM3;Q92878;P49711;Q9H0A0;Q96ST3;P57740;Q86W42;P33991;Q5UIP0;Q12769;Q9NX24;Q7Z5K2;Q9UBB9;A6NHR9;P46100;Q8WUM0;Q8WVM7;P52948;Q9UIG0;Q96J01;P29590;Q9Y6D9;O75177;P43246;Q7Z7K6;Q6P1J9;Q15554;O60216;Q96S55;O60934;Q9UQE7;Q8N3U4;Q8WYP5
P3	GO:1904949	ATPase complex	http://amigo.geneontology.org/amigo/term/GO:1904949	2.81226	0.000251807	0.00541386	Q92785;Q14839;Q9BTT0;Q13330;Q9H0E9;O95365;Q8WXI9;P25490;Q96GM5;O75177;Q96T23;P22415;Q8TDI0;Q12824;P35251
P3	GO:0120114	Sm-like protein family complex	http://amigo.geneontology.org/amigo/term/GO:0120114	3.05973	0.000471047	0.00900224	Q9NQ29;O95232;O43719;Q9NX01;Q15020;Q9BUQ8;O95391;Q8WWY3;O43395;O43172;Q96DI7;O94906
P3	GO:0008023	transcription elongation factor complex	http://amigo.geneontology.org/amigo/term/GO:0008023	3.35497	0.000655969	0.0112827	Q7KZ85;Q9Y5B9;Q8N7H5;Q92541;O95163;Q6PD62;P50750;Q8WX92;O00267;Q6P1J9
P2	GO:0005743	mitochondrial inner membrane	http://amigo.geneontology.org/amigo/term/GO:0005743	6.61178	6.63292e-12	1.14086e-09	P82932;P03891;Q9NX20;Q9Y399;Q9NPL8;Q8IXM3;Q96CU9;P62072;P82664;Q9NYK5;Q9BYD3;Q330K2;Q96A35;P60602;Q9Y5J6;P03923;Q9Y5U8;P49406;O15239;Q96MF6
P2	GO:0098798	mitochondrial protein complex	http://amigo.geneontology.org/amigo/term/GO:0098798	8.48221	1.43554e-10	1.23456e-08	P82932;P03891;Q9NX20;Q9Y399;Q8IXM3;Q96CU9;P62072;P82664;Q9NYK5;Q9BYD3;Q96A35;P60602;Q9Y5J6;P49406;O15239
P2	GO:0005759	mitochondrial matrix	http://amigo.geneontology.org/amigo/term/GO:0005759	4.8837	2.53688e-07	1.45448e-05	P82932;Q8N3J5;Q9NX20;Q02318;Q3SY69;Q9Y399;Q8IXM3;P82664;Q9NYK5;Q9BYD3;Q969S9;Q7L8L6;Q96A35;Q9UL12;P49406
P2	GO:0005840	ribosome	http://amigo.geneontology.org/amigo/term/GO:0005840	6.56847	2.40575e-06	0.000103447	P82932;P83881;Q9NX20;Q9Y399;Q8IXM3;P82664;Q9NYK5;Q9BYD3;Q96A35;P49406
P2	GO:0044455	mitochondrial membrane part	http://amigo.geneontology.org/amigo/term/GO:0044455	4.59793	0.000778952	0.026796	P03891;Q96CU9;P62072;P60602;Q9Y5J6;Q9Y5U8;O15239
S2	GO:0072562	blood microparticle	http://amigo.geneontology.org/amigo/term/GO:0072562	11.5919	3.33067e-16	5.72875e-14	P19823;P19827;P01042;P01591;P00747;P01008;P09871;P69892;P02763;P17066;P27169;P00734;P19652;Q03591;P04196;P00736;P00739;O43866;P05155;P02760
S2	GO:0031983	vesicle lumen	http://amigo.geneontology.org/amigo/term/GO:0031983	4.82939	1.90743e-11	1.64039e-09	P02750;P10619;P01042;P09668;P00747;P62328;P80188;P16278;P02763;P34059;P53634;P00451;P17066;Q8NBF2;P20933;P19652;P05452;Q9Y315;P15848;P04196;P06702;P08246;Q06033;O60234;P05155;O00584
S2	GO:0031091	platelet alpha granule	http://amigo.geneontology.org/amigo/term/GO:0031091	6.87871	1.73097e-06	9.92421e-05	P01042;O75167;P00747;P62328;P02763;P00451;Q8NBF2;P19652;P04196;P05155
S2	GO:0005775	vacuolar lumen	http://amigo.geneontology.org/amigo/term/GO:0005775	4.78677	3.09701e-06	0.000133172	P10619;P22304;P16278;P34059;P53634;P20933;P19652;P15848;P07711;P08246;P51688;P38571;O00584
S2	GO:0035770	ribonucleoprotein granule	http://amigo.geneontology.org/amigo/term/GO:0035770	3.80258	3.71775e-05	0.0012789	Q9UL18;P19474;Q9UKV8;Q9Y4Z0;P62312;P09668;P10636;O60828;Q9UPQ9;P82979;Q9H9G7;O15116;O75175
S2	GO:0031012	extracellular matrix	http://amigo.geneontology.org/amigo/term/GO:0031012	2.52404	0.000120599	0.00345718	Q16270;P19823;P19827;P01042;P02745;P00747;P50452;P01008;P02763;P53634;P00734;Q6EMK4;P19652;P05452;O00339;P04196;P06702;P08246;P05155;P02760
S2	GO:0005766	lysosome	http://amigo.geneontology.org/amigo/term/GO:0005766	3.63462	0.000833827	0.0204883	P10619;P16278;P34059;P53634;P20933;P19652;P15848;P08246;O00584
S2	GO:0120114	Sm-like protein family complex	http://amigo.geneontology.org/amigo/term/GO:0120114	5.0077	0.00122845	0.0264116	Q9Y4Z0;P62312;Q53GS9;Q15428;Q9UK45;O15116
S3	GO:0097060	synaptic membrane	http://amigo.geneontology.org/amigo/term/GO:0097060	3.49375	7.61985e-08	1.01447e-05	P49810;Q14003;Q96NI6;Q15375;Q13936;P48169;P22001;P43146;P28223;O14514;O95259;Q9BVT8;Q8NCG7;Q9UPU3;P09496;Q8NE35;Q99720;Q9BQT9;Q96GS6;Q8WVH0;Q13002;Q9P244;Q9HCJ2;P47900
S3	GO:0031300	intrinsic component of organelle membrane	http://amigo.geneontology.org/amigo/term/GO:0031300	4.68783	1.17962e-07	1.01447e-05	Q5W0Z9;Q9Y397;Q16563;P0DJ07;Q496J9;Q9BUB7;P56589;O75379;Q53S58;Q9GZY4;Q9NQ11;Q8NFT2;Q96GS6;Q8WVH0;Q9UG56;O14925;Q14739
S3	GO:0005743	mitochondrial inner membrane	http://amigo.geneontology.org/amigo/term/GO:0005743	3.16421	8.48758e-07	4.86621e-05	Q32NB8;Q9BQC6;Q9P015;Q5TEU4;Q8IUX1;Q96GC5;P10176;Q9H8M1;P0DJ07;Q6P4A7;Q9BUB7;Q9BQ95;Q8TBP6;P00846;Q9H0U6;Q53S58;Q9GZY4;Q96EL3;P03928;Q7Z7H8;Q96LL9;Q9UG56;O14925
S3	GO:0099572	postsynaptic specialization	http://amigo.geneontology.org/amigo/term/GO:0099572	3.12981	2.94639e-05	0.00105214	Q96NI6;Q15375;Q13936;P48169;P43146;O14514;O95259;P25713;Q9UPU3;Q8NE35;Q99720;Q9BQT9;Q96GS6;Q13002;Q9P244;Q9HCJ2;P47900
S3	GO:0098984	neuron to neuron synapse	http://amigo.geneontology.org/amigo/term/GO:0098984	3.12064	3.05854e-05	0.00105214	Q96NI6;Q15375;Q13936;P56817;P43146;O14514;O95259;P25713;Q9UPU3;Q8NE35;Q99720;Q9BQT9;Q96GS6;Q13002;Q9P244;Q9HCJ2;P47900
S3	GO:0031227	intrinsic component of endoplasmic reticulum membrane	http://amigo.geneontology.org/amigo/term/GO:0031227	3.65822	0.000796106	0.0228217	Q03518;Q9UM00;Q9H490;P04233;Q5UCC4;O43292;Q8TCT9;O76062;P13762
S3	GO:0030133	transport vesicle	http://amigo.geneontology.org/amigo/term/GO:0030133	2.51055	0.0009376	0.0230382	Q8TBA6;Q16563;P56817;P04233;Q496J9;P25713;O75379;P09496;Q9NQ11;O95249;Q8NFT2;P13762;Q8WVH0;Q9NRA2;O14653
S3	GO:0043025	neuronal cell body	http://amigo.geneontology.org/amigo/term/GO:0043025	2.18958	0.00193164	0.0415303	P49810;O60477;Q96QD8;Q14003;Q15375;Q13936;P56817;Q86WK6;P28223;Q14722;O95259;P56199;Q9NQ11;O75129;Q13002;Q92633;Q16515
