## Supplementary Table 4 for "Quantitation of Spatial Proteoforms in Alzheimer’s Disease"

### Sheet: P3
Samples	MEblue	MEtan	MEmidnightblue	MEblack	MEyellow	MEsalmon	MEgreen	MEred	MEbrown	MEmagenta	MEcyan	MEturquoise	MEpink	MEgreenyellow	MEpurple	MEgrey
AD1	0.250721	-0.145857	0.270886	0.427615	0.374446	-0.261075	-0.267077	-0.299332	-0.0989865	-0.319909	-0.144805	-0.236117	-0.141839	-0.198685	-0.09242	0.161676
AD2	-0.107222	-0.0160359	0.0299178	-0.125758	-0.0662456	0.215391	0.147905	0.249747	0.00706607	0.252621	0.131686	0.165882	0.135448	-0.0153887	-0.158203	-0.076688
AD3	0.155962	0.0836372	0.335429	0.408677	0.33474	-0.163248	-0.143403	-0.126285	-0.193747	-0.310222	-0.218501	-0.202909	-0.0533882	-0.10306	0.047976	-0.0694406
AD4	0.088499	0.0733384	0.0807982	0.0991633	0.277163	0.201216	-0.0809164	0.229208	-0.399277	0.129853	-0.210625	-0.19109	0.535506	0.0643948	-0.144261	-0.0585163
AD5	0.450105	-0.114465	-0.302168	-0.128817	0.00446086	-0.174367	-0.341399	-0.186686	-0.14154	-0.0372023	-0.369107	-0.27621	0.0742612	-0.0696086	0.391721	-0.0983643
AD6	-0.0546154	0.0592116	0.194363	0.191881	0.01557	-0.226909	-0.112907	-0.0984407	0.0328872	-0.194508	-0.109371	-0.126114	-0.220927	-0.177725	-0.135888	0.275
AD7	0.133892	0.400063	0.059412	0.176455	0.174814	-0.270484	-0.198371	-0.169267	-0.157173	-0.217892	-0.190405	-0.233456	-0.104147	-0.155442	-0.00489493	0.125
AD8	0.12803	-0.120344	-0.183296	-0.135231	-0.0438542	-0.143346	-0.100413	-0.0772624	0.126392	0.0983153	0.0219894	-0.0315347	-0.0988032	-0.162591	0.0312314	0.207524
AD9	0.330559	0.480858	-0.116664	0.0211175	0.113122	-0.287286	-0.345629	-0.205201	-0.171525	-0.135381	-0.291897	-0.304906	-0.0248509	-0.149449	0.0823153	0.114948
AD10	-0.108086	-0.0809889	0.0402165	-0.127506	-0.10264	0.0155155	0.155932	0.188625	0.089237	0.243136	0.115529	0.131918	-0.0347345	-0.0810547	-0.040854	0.158543
AD11	-0.0160699	0.484797	0.295313	0.327933	0.144254	-0.139625	-0.126828	-0.0934817	-0.17907	-0.262509	-0.20163	-0.222566	-0.135091	-0.155924	-0.181928	0.0418673
AD12	0.0838125	0.0275493	0.207184	0.172218	0.204032	-0.0764899	-0.0595937	-0.0295985	-0.116389	-0.158413	-0.000741455	-0.0887978	-0.0279584	-0.116846	-0.14093	0.00939484
AD13	0.304675	-0.0768748	0.0523636	0.297247	0.396633	-0.257848	-0.317041	-0.291649	-0.287629	-0.366122	-0.224707	-0.3393	-0.105261	-0.192216	0.0160879	-0.0882098
NA1	-0.0116	-0.0377532	-0.278668	-0.114453	-0.150668	-0.017726	0.0395786	-0.17461	0.163877	-0.0658094	-0.183271	0.058162	-0.134088	0.245949	0.325567	-0.367573
NA2	-0.096714	-0.121119	-0.130257	-0.143349	-0.110685	-0.0271083	0.114673	-0.0230196	0.268265	0.0276516	0.191138	0.168617	-0.106603	-0.103582	0.120582	0.111218
NA3	-0.0440322	-0.183292	-0.302223	-0.20831	-0.166708	0.179272	0.0906973	-0.0638825	0.0959954	-0.0541704	-0.0685675	0.157783	0.0752096	0.620368	0.6136	-0.492028
NA4	0.243011	-0.225802	-0.0936087	-0.077022	0.0830156	-0.0311854	-0.114578	-0.0830966	-0.0353018	-0.019288	0.00168441	-0.0388606	0.0451807	-0.0143563	0.0518129	-0.169702
NA5	-0.296722	0.175462	0.312886	-0.0485734	-0.22357	0.28223	0.437402	0.562728	-0.0940383	0.152924	0.0543274	0.115221	0.160513	0.0719493	-0.275811	0.0675975
NA6	-0.0188232	-0.164496	-0.238138	-0.249069	-0.154391	0.149731	0.059344	0.0132647	0.157841	0.233804	0.157337	0.199211	0.0415732	0.0224542	0.036255	-0.235841
NA7	-0.223511	-0.123301	-0.278142	-0.214168	-0.292711	0.0529166	0.0523055	-0.142991	0.362335	0.323844	0.239652	0.256737	-0.191498	0.0298801	0.0667315	-0.0206675
NA8	-0.199286	-0.146953	-0.154361	-0.190361	-0.218035	0.116798	0.262928	0.106729	0.34749	0.200174	0.112802	0.272164	-0.114343	0.12416	0.0193013	0.113876
NA9	-0.258487	-0.0348471	0.131146	-0.0477074	-0.1903	0.0553719	0.173318	0.0567978	0.165291	0.102342	0.281376	0.174029	-0.13563	-0.0195047	-0.199754	0.166717
NA10	-0.178169	0.188349	0.100601	0.0661891	-0.072682	-0.0683496	0.0397768	0.0647156	0.00131121	-0.0864381	0.167799	0.0129326	-0.0691581	-0.0838626	-0.22665	0.253666
NA11	-0.174501	-0.161192	0.0896814	-0.0744694	-0.133124	0.0480997	0.120032	0.125674	0.107417	0.157339	0.290288	0.15952	-0.0642137	-0.0749286	-0.181155	0.199289
NA12	-0.157277	-0.129536	-0.0166257	-0.134132	-0.158101	0.0667359	0.176971	0.219692	0.19923	0.118213	0.168532	0.180198	0.0190194	-0.0257514	-0.0480428	0.158168
NA13	-0.162617	-0.136344	-0.0701485	-0.13646	-0.139821	0.307484	0.166266	-0.00886514	0.0493783	0.175092	0.317508	0.261553	0.0258701	0.322196	0.0177507	-0.251993
NA14	-0.061535	0.0459345	-0.0358973	-0.033109	0.101285	0.454286	0.171026	0.256488	-0.299338	0.0125539	-0.0380188	-0.0220651	0.649952	0.398622	0.00986015	-0.23546
pvalue	0.000520254	0.0422638	0.0572539	0.00153603	9.31009e-05	0.000927965	9.82588e-05	0.0729175	0.00166779	0.0120947	0.000237227	1.53634e-05	0.698996	0.00187855	0.521878	0.166286

### Sheet: P2
Samples	MEgrey60	MElightcyan	MEsalmon	MEcyan	MEgreenyellow	MEblue	MEbrown	MEgreen	MEpink	MEroyalblue	MEpurple	MElightgreen	MEtan	MEmidnightblue	MEyellow	MEmagenta	MEblack	MElightyellow	MEred	MEturquoise	MEgrey
AD1	-0.0810571	-0.0729914	-0.0188738	0.302885	0.300785	0.216573	0.0782293	0.205597	-0.0391036	0.167917	0.108099	0.00341151	0.161009	-0.0402766	-0.161409	0.0351127	-0.0790464	0.00795449	-0.144617	-0.171361	0.0782152
AD2	-0.100519	-0.0395323	-0.076359	0.456577	0.109409	0.241789	0.204586	0.253625	0.0893256	0.0771651	-0.0018294	-0.121254	0.0140947	0.0927221	-0.116137	0.00358179	-0.206905	-0.235883	-0.253043	-0.26963	-0.281289
AD3	-0.0272459	0.0498852	0.0282567	0.0691369	-0.0688696	0.0242156	0.0227508	-0.137276	0.228479	0.103749	-0.162693	0.124583	0.0135358	0.0426867	0.157023	0.106814	0.0930716	-0.0422506	-0.118519	0.0986352	-0.0997048
AD4	0.0215419	0.437384	0.204326	-0.0494102	-0.0420465	0.0177035	0.350822	0.0881625	0.359149	0.112162	-0.102809	-0.0475321	-0.111252	-0.020524	-0.036588	-0.081123	-0.23278	-0.161665	-0.133116	-0.00344173	0.0285682
AD5	-0.0554843	-0.159378	0.0504152	0.0784947	-0.0493591	0.160486	-0.113276	-0.0684236	0.0894312	0.0273323	-0.05265	0.0511874	-0.00792405	-0.0221115	0.0764781	0.275944	0.28212	0.107051	0.0268971	0.0914191	-0.191491
AD6	-0.02199	-0.148743	-0.258753	0.245899	0.161631	0.496181	0.114138	0.122105	-0.0566422	0.180819	-0.0980134	-0.0459823	-0.073458	0.194331	-0.00172454	0.247065	0.144552	0.203196	-0.349796	-0.215146	0.172487
AD7	0.620192	0.277982	-0.147626	-0.0376869	0.281295	-0.118065	0.370871	0.296268	-0.0537527	-0.221873	-0.106804	-0.28553	-0.153715	0.171955	-0.0879608	-0.30732	-0.348394	-0.341481	-0.40977	-0.183185	0.0972126
AD8	0.00742473	-0.128825	-0.0932256	-0.109986	-0.132342	0.138202	-0.116438	-0.109118	-0.084278	-0.631825	-0.018344	0.154858	-0.00822602	0.228559	0.227587	0.303975	0.37391	0.493985	-0.00550075	0.10976	0.439049
AD9	0.0310988	0.0300345	0.0675014	0.375173	0.478549	0.189401	0.278258	0.459865	-0.0449016	0.0425277	0.0517618	-0.274823	-0.124811	0.181569	-0.110062	-0.0548762	-0.208453	-0.253961	-0.246231	-0.213576	0.104154
AD10	-0.0881195	-0.0920789	-0.191727	-0.301242	-0.225147	0.166986	0.184883	0.228504	-0.197758	0.190097	0.458715	0.0471635	0.288803	-0.106494	-0.302043	-0.00925025	0.0410624	0.332727	-0.0188247	-0.372122	0.0184568
AD11	0.213157	0.53961	0.565682	0.102727	0.346273	-0.0996614	0.26361	-0.0633452	-0.085414	-0.0196312	-0.0044825	-0.332479	-0.13202	-0.294467	-0.337552	-0.283827	-0.173323	-0.14357	-0.00583244	-0.0938849	0.25756
AD12	-0.081274	0.256393	-0.208806	0.127358	-0.140975	0.140558	0.271689	0.0124574	0.378425	0.170785	-0.103829	0.0104473	-0.247814	0.302645	0.129449	0.294887	-0.055053	0.0532211	-0.242955	-0.0279103	-0.0367482
AD13	-0.124044	-0.0678154	0.131344	0.231478	0.304135	0.0445096	-0.0337798	0.0189045	0.234176	0.00506643	-0.0523539	0.130317	0.12839	-0.122931	-0.023234	-0.0439948	-0.0556589	-0.0867891	-0.0565596	0.0232967	-0.257449
NA1	-0.0140257	-0.0392173	0.23889	-0.184991	-0.164026	-0.231613	-0.240065	-0.261748	0.0606723	0.0255853	-0.139007	0.0365953	-0.105596	-0.253039	-0.00158334	-0.0458295	0.019883	-0.0977977	0.233657	0.272892	-0.135981
NA2	-0.18272	-0.138341	-0.333773	-0.163756	-0.188909	-0.0940911	-0.17728	-0.159279	-0.247572	-0.596644	-0.0190225	-0.117344	-0.136365	0.468307	0.467376	0.158836	0.362702	0.243872	0.190158	0.100816	0.209264
NA3	-0.141289	-0.18872	-0.113947	-0.00140912	-0.112699	-0.0081946	-0.207743	-0.0866254	0.0496115	0.0488332	-0.0364272	0.129495	-0.00122642	0.0264695	0.128662	0.228436	0.232732	0.285838	0.0610986	0.00120058	-0.200199
NA4	-0.0938486	-0.160398	-0.0903969	-0.0916198	-0.178494	-0.0287624	-0.0915914	0.0212128	0.212181	0.0977794	-0.0136124	0.193489	0.22989	0.153137	0.251239	0.128149	0.0480377	-0.0723429	-0.033718	0.0668104	-0.212375
NA5	-0.116681	-0.0263113	-0.103867	-0.185633	-0.190125	-0.0997084	-0.117116	-0.0935254	0.100591	0.00410602	-0.0140107	0.228076	0.152366	0.0679546	0.131291	0.0492952	0.0265694	0.0603645	0.127021	0.0481917	-0.187767
NA6	-0.058515	-0.133785	0.0758888	-0.118884	-0.145291	-0.0395781	-0.140763	-0.0699095	0.11668	-0.00419749	-0.015404	0.209726	0.056861	-0.114661	0.030566	0.0579355	-0.0586884	-0.0642722	0.102182	0.159698	-0.153633
NA7	-0.185714	-0.0654066	-0.220167	-0.278841	-0.157712	-0.150127	-0.00848739	0.167986	-0.405865	-0.00530745	0.687202	-0.258528	0.136526	-0.280744	-0.392211	-0.391661	-0.388929	-0.0906288	0.403944	-0.354667	-0.208792
NA8	0.62899	0.0514055	0.176227	-0.071334	0.0130586	-0.401706	-0.189991	-0.249181	-0.16468	-0.0680701	-0.252347	-0.164053	-0.179793	-0.297792	-0.141129	-0.293786	0.0719341	-0.25834	0.0904014	0.272852	0.0885385
NA9	0.0101806	0.0706256	0.340723	-0.0168407	0.13223	-0.255064	-0.16104	-0.24442	-0.313201	0.0927589	-0.0806803	-0.341313	-0.123144	-0.146575	-0.0171308	-0.171068	0.0981297	0.0456912	0.251706	0.242338	0.228382
NA10	0.00581204	0.17	-0.0815696	-0.201573	-0.117261	-0.169672	0.158347	0.089743	-0.0748058	0.0757954	0.132708	-0.0226155	0.00110788	0.12541	0.000360632	-0.271391	-0.193858	-0.0274288	0.0802888	-0.0814747	0.129193
NA11	-0.0597679	-0.321792	-0.0996894	-0.0530487	-0.0326153	0.223827	-0.226839	0.231355	-0.202154	0.062895	0.242047	0.477596	0.697994	-0.24858	-0.259209	0.0652546	-0.0451568	0.169435	0.0726972	-0.177255	-0.0383191
NA12	-0.044304	-0.0348112	0.0652344	-0.0535988	0.053349	-0.136743	-0.0923712	-0.218476	-0.170221	0.0266774	-0.0830378	-0.0739802	-0.169759	-0.0587366	0.043548	-0.0907951	0.128234	0.076019	0.150982	0.0900254	0.371048
NA13	-0.0134216	-0.17173	0.0790435	0.124224	-0.0883234	0.0379364	-0.164451	-0.1462	0.198887	0.0272702	-0.185344	0.126689	-0.154496	0.104727	0.261021	0.152793	0.168435	-0.111279	-0.0471009	0.284696	-0.0916548
NA14	-0.0483769	0.106556	0.0152473	-0.1941	-0.14652	-0.265383	-0.216954	-0.288256	0.0227397	0.00822509	-0.137832	0.1618	-0.150977	-0.15354	0.0833699	-0.0631533	-0.0451287	-0.0916663	0.274549	0.301023	-0.126723
pvalue	0.548401	0.0928012	0.921379	0.00313876	0.0106251	0.000529192	4.96941e-05	0.00769756	0.109102	0.699586	0.869164	0.253339	0.622851	0.236083	0.253397	0.350322	0.417772	0.899605	7.02188e-06	0.0122609	0.529812

### Sheet: S2
Samples	MEcyan	MEblue	MEgreen	MEbrown	MEtan	MEmidnightblue	MEred	MEsalmon	MEyellow	MEpink	MEturquoise	MEgreenyellow	MEblack	MEmagenta	MEpurple	MEgrey
AD1	-0.0672981	0.333246	-0.0813235	0.156086	-0.0181631	0.129811	0.360552	0.207595	0.065356	-0.150515	-0.135201	-0.0205227	-0.0836004	-0.171365	-0.0123979	-0.121612
AD2	0.00118528	0.268813	0.0239265	0.21906	-0.0213389	-0.109465	0.065152	-0.0423638	-0.170403	-0.0220692	-0.199504	-0.0152148	0.0163145	-0.11871	-0.0605993	0.311288
AD3	-0.0059006	-0.0455802	0.109125	-0.123014	-0.179722	0.143041	-0.0890762	-0.17034	-0.172389	0.00930146	0.0349899	-0.114448	0.289897	0.331574	0.336733	-0.154071
AD4	-0.0597997	0.144423	0.35757	0.291619	0.368414	0.0132899	-0.221324	-0.259308	-0.313503	-0.0432229	-0.321801	0.115154	0.361775	-0.0985524	0.0725474	-0.14423
AD5	-0.063769	-0.0808618	-0.0676318	-0.0957652	0.0173342	0.197714	0.0463743	0.0783643	0.133661	-0.0613804	0.104875	-0.158564	0.0446612	0.0252319	0.0420558	-0.213862
AD6	-0.142163	0.303909	-0.107172	0.0776139	-0.152624	0.196993	0.268799	0.171206	-0.00606121	-0.134813	-0.125627	0.304777	-0.0747797	-0.0664095	-0.0628598	-0.1964
AD7	-0.0604782	0.351677	0.143236	0.283296	0.268573	-0.129964	0.0645499	-0.112247	-0.24208	-0.0326406	-0.314094	0.100423	-0.0176384	-0.185445	-0.203918	0.136774
AD8	-0.00984034	-0.13285	-0.147836	-0.109228	-0.130758	0.513551	-0.0172929	0.0554175	0.199384	-0.13535	0.133204	-0.0429474	0.0434026	0.133509	0.127774	-0.24293
AD9	-0.0738379	0.288276	-0.0324605	0.23114	0.112707	-0.0726142	0.165504	-0.00989258	-0.13774	-0.0830267	-0.22794	0.0186382	-0.200881	-0.282725	-0.246924	0.234327
AD10	0.366186	0.0522019	0.0291428	0.341576	0.145144	0.047286	-0.0821245	-0.10448	-0.0838613	-0.18534	-0.174769	-0.297597	-0.244493	-0.21216	-0.00198796	-0.193469
AD11	0.0224533	0.00713589	0.742158	0.23036	0.40678	-0.13726	-0.289225	-0.267747	-0.342346	0.0931842	-0.332087	0.307934	0.285019	-0.201835	-0.170409	-0.112426
AD12	-0.16364	0.288014	0.162278	0.178836	0.394405	-0.0607983	0.0728391	-0.139538	-0.252775	-0.0253836	-0.219815	0.14496	0.253645	-0.0386308	0.00830188	-0.0466117
AD13	-0.123196	0.194079	-0.0819649	-0.0251702	0.0175347	0.198755	0.279247	0.182189	0.0746026	-0.140371	-0.0290849	-0.0244671	0.0674085	-0.0774593	0.0533042	-0.187763
NA1	-0.0842467	-0.185982	-0.088807	-0.215748	-0.287676	-0.00325376	0.00323662	0.0683914	0.126915	0.0776733	0.232121	-0.171359	0.0562978	0.136959	0.130419	-0.149407
NA2	-0.0633637	-0.198789	-0.229948	-0.270102	-0.131299	-0.169398	0.102379	0.175421	0.23538	0.152242	0.237081	0.433779	-0.182847	0.123569	-0.187421	0.481487
NA3	-0.0967664	-0.0808962	-0.154425	-0.151255	-0.104617	-0.0205818	0.166354	0.22364	0.25022	-0.0431254	0.165403	-0.0345308	-0.0262462	0.129264	0.110637	-0.0463659
NA4	-0.0102627	0.0417664	-0.152114	-0.102785	-0.287748	0.0273097	0.242955	0.177708	0.11531	-0.0260753	0.121431	-0.138644	0.0324914	0.222826	0.218665	0.16365
NA5	0.0660919	-0.100965	-0.130602	-0.146502	-0.16886	-0.0225309	0.0423393	0.063723	0.138867	-0.0201417	0.158779	-0.0291229	0.160642	0.277972	0.314274	0.3723
NA6	-0.0087255	-0.148585	-0.108019	-0.0840897	0.0367209	0.231412	-0.0323572	0.0225857	0.141196	-0.0612634	0.134701	-0.141267	0.0473695	0.0448213	0.202241	-0.103213
NA7	0.834852	-0.149878	-0.070609	0.203096	0.0488297	-0.32698	-0.259018	-0.125395	-0.0428073	-0.00295341	-0.129055	-0.326077	-0.469842	-0.344204	-0.376903	0.00319195
NA8	-0.144146	-0.139076	0.021022	-0.237002	-0.0428802	-0.32856	-0.0841258	-0.13964	-0.0744377	0.185867	0.09171	0.102673	0.00903583	0.0137125	-0.14125	0.134444
NA9	-0.0637946	-0.199359	0.108223	-0.189313	-0.182799	-0.35179	-0.245544	-0.0804015	-0.0720013	0.862519	0.243597	0.0205093	-0.33371	-0.235288	-0.480825	-0.0186663
NA10	0.108051	-0.0662871	0.0756884	0.139371	0.176797	-0.00191236	-0.313873	-0.312874	-0.23406	-0.0436883	-0.132124	0.0230934	0.133394	0.156638	0.233549	0.105034
NA11	0.0593591	-0.121301	-0.212288	-0.000866273	-0.0293668	0.230445	0.288721	0.604699	0.478878	-0.200285	0.0654343	-0.403483	-0.301121	-0.22647	-0.080287	-0.209984
NA12	-0.0201278	-0.21289	-0.0274455	-0.183221	-0.0822314	0.0525236	-0.2838	-0.198943	-0.0252126	0.00444794	0.150272	0.0727412	0.0205626	0.201249	0.0959776	0.0788112
NA13	-0.0986094	-0.171699	-0.023687	-0.141086	0.0685755	-0.0412896	-0.111035	-0.0765174	0.0613996	-0.0438263	0.137677	-0.0299578	0.0124499	0.109002	0.00387653	-0.0402818
NA14	-0.0982125	-0.238541	-0.0560372	-0.276905	-0.241733	-0.205732	-0.140208	0.00874586	0.148509	0.0702356	0.329827	0.30352	0.100793	0.352924	0.0754271	0.159985
pvalue	0.45847	3.41025e-05	0.0475608	0.000389485	0.0151694	0.0663303	0.226856	0.425014	0.0111841	0.0711838	7.1977e-05	0.539017	0.149198	0.055154	0.818759	0.0657129

### Sheet: S3
Samples	MEgreenyellow	MEdarkred	MEmidnightblue	MEgreen	MElightcyan	MEred	MEyellow	MEdarkorange	MEwhite	MEcyan	MEskyblue	MEsalmon	MEblue	MEmagenta	MEorange	MEbrown	MEpurple	MEroyalblue	MEgrey60	MEblack	MEpink	MEdarkturquoise	MEtan	MElightyellow	MEturquoise	MElightgreen	MEdarkgreen	MEdarkgrey	MEgrey
AD1	-0.0716465	-0.0654632	-0.221511	0.13232	0.00132484	-0.122907	-0.0714238	0.0510974	-0.0453339	0.0104635	-0.0848093	0.0677589	-0.183465	-0.0921157	0.392404	-0.0113129	0.0732342	-0.111799	-0.187968	-0.241109	-0.107162	0.220536	0.111031	0.495434	0.231128	0.0103265	-0.0712958	0.194782	-0.0334996
AD2	0.0899586	0.0906615	-0.000527811	0.0235261	0.0536033	0.0198968	-0.0833771	0.073989	0.000188091	0.00553244	-0.214422	-0.0121284	-0.0792766	-0.17878	0.0891276	-0.114454	0.0804014	0.0549238	-0.199794	-0.0703154	-0.117864	-0.00341881	-0.0248421	0.322255	0.201812	-0.0424203	0.0280528	0.0119542	-0.0139166
AD3	0.0578893	0.00710259	0.116798	0.150957	0.0118134	0.0420336	0.153475	-0.137891	0.0260474	0.0917231	0.122281	0.190719	0.141242	0.00914465	-0.154211	-0.00096563	-0.149376	0.0193785	-0.0114	0.0702728	-0.0677955	-0.109357	-0.0733399	-0.111886	-0.178482	0.0715472	0.168422	-0.0157364	0.00134223
AD4	-0.0436297	-0.113191	-0.104637	0.243531	0.167103	-0.0023863	-0.00138541	0.113828	0.0368882	0.0821738	-0.0383831	0.189277	-0.066644	-0.283799	-0.202953	-0.0821371	-0.0192623	-0.0471868	-0.24488	-0.180727	-0.159631	0.276376	0.128963	0.543618	0.185774	0.192168	0.062857	0.172222	0.0657201
AD5	-0.0878204	-0.277751	-0.015992	-0.0160773	-0.146095	-0.096398	-0.0155232	-0.207592	-0.124922	0.148344	0.114577	0.103119	-0.0310161	0.063804	-0.0054171	0.0762393	-0.152602	-0.145247	0.0208694	-0.11204	-0.111086	0.0464882	0.474375	-0.0817988	-0.100915	-0.0925836	0.172339	0.0733732	0.144016
AD6	0.262954	0.0949915	0.0878997	0.0104612	-0.0810127	0.0354161	-0.105647	0.113533	0.0691467	-0.09548	-0.163636	0.00340262	-0.142441	-0.113401	-0.283661	-0.0704586	0.0779919	-0.0883631	-0.161884	-0.0712764	-0.0771387	0.173677	0.198127	-0.0350434	0.138669	-0.181777	0.0139771	0.132524	0.148981
AD7	0.197973	0.0346979	-0.260513	0.00754756	0.264352	0.169246	-0.117368	0.368726	0.721797	-0.25974	-0.402341	-0.227813	-0.394606	-0.387966	-0.105422	-0.220748	0.103066	-0.155538	-0.441726	-0.357716	-0.242457	0.0143205	0.0163243	0.0507246	0.471544	-0.108212	-0.307013	0.050546	0.346662
AD8	0.097011	-0.175996	0.0136142	-0.0567204	-0.171566	-0.105026	-0.081912	-0.0846676	-0.101065	-0.0206543	0.120393	0.0170951	-0.0247772	0.0134765	-0.0928673	0.166319	0.0179037	0.0120372	0.129923	0.0411207	0.137444	0.0382519	0.131586	-0.118864	-0.0979637	-0.062126	0.0557655	0.060483	0.0306224
AD9	0.0332003	0.0793867	-0.0401646	0.0183623	0.110353	0.0588086	-0.069008	0.310898	0.0173142	-0.0879298	-0.24037	-0.0675192	0.0144424	-0.155609	-0.173558	-0.136851	0.262312	0.142418	-0.142571	0.0173675	0.0606598	0.0376196	-0.0727523	0.1659	0.338998	0.124703	-0.0431503	0.0941314	-0.144227
AD10	-0.234451	-0.172576	-0.335957	-0.307181	-0.347946	-0.237598	-0.450764	0.0468825	-0.293112	-0.110549	0.0770985	-0.450876	-0.299422	-0.227393	-0.135312	0.46329	0.502018	0.113847	0.123663	0.0110415	0.275329	0.31376	0.26807	0.176734	0.113505	-0.0860596	-0.0175477	0.174011	-0.183694
AD11	-0.175351	-0.0432405	-0.0550653	0.0060019	-0.0750126	0.202727	-0.0371005	-0.14793	0.090787	-0.205156	-0.208699	0.118607	0.196456	-0.334443	0.120142	-0.112809	-0.00234678	0.0490131	-0.210113	-0.0252232	0.0481026	-0.17935	0.0774903	-0.00887949	-0.0294376	0.695338	0.0601793	0.0602489	0.201334
AD12	0.213979	-0.0422488	-0.0317391	0.390058	0.288702	-0.061426	0.0551003	0.202287	0.151747	0.0435657	-0.149191	0.114254	-0.140256	-0.155345	-0.160398	-0.211239	-0.0451115	-0.0734986	-0.293331	-0.173607	-0.259463	0.0873404	-0.0984432	-0.021594	0.304311	-0.19367	0.00129702	0.123525	-0.137498
AD13	-0.118974	-0.210815	-0.0437128	0.199237	-0.0589147	-0.130284	0.0266567	-0.131764	-0.0478424	0.338056	0.0999857	0.394166	0.0246081	-0.00223474	0.10307	-0.0701954	-0.113674	-0.0877914	-0.0310401	-0.148175	-0.165578	0.306303	0.199343	0.152382	0.0992094	0.0688075	0.113993	0.147229	0.124061
NA1	-0.18007	-0.110946	0.0910112	0.0465092	-0.116833	-0.185391	0.10885	-0.313521	-0.135998	0.109396	0.11912	0.257573	0.266218	0.177664	-0.1227	-0.096502	-0.189929	-0.0266016	0.0997883	0.0712718	-0.0414391	-0.149134	-0.0791333	-0.114533	-0.206461	0.14555	0.231163	0.00983988	0.246154
NA2	0.369451	0.642996	0.518033	-0.291018	-0.116752	0.205399	-0.00235512	-0.0710451	0.0464288	-0.180224	-0.168272	-0.178287	0.103041	0.130493	-0.0003264	-0.0538072	-0.0205497	0.23255	0.18548	0.370127	0.14881	-0.267864	-0.109544	-0.189147	-0.147398	-0.266841	0.032386	-0.0916877	0.0803103
NA3	0.280389	0.219665	0.442179	0.0570018	0.00692122	-0.037016	0.123677	-0.143472	0.0654807	0.493523	0.287724	0.155244	0.207907	0.215528	-0.120204	-0.0490151	-0.0603112	-0.537085	0.257185	0.213423	0.0058586	0.0589466	-0.0313105	-0.05878	-0.00903275	-0.159254	-0.788681	-0.836603	-0.0840762
NA4	0.17577	-0.0554892	-0.120023	0.0779428	0.127833	0.0641744	0.0658321	0.082466	0.0120272	0.279144	0.312656	-0.11322	-0.308887	0.170086	0.118357	0.161901	-0.101638	-0.303616	-0.00501777	-0.321848	-0.239956	0.200637	0.165393	0.107051	0.0325434	-0.168948	-0.078527	0.115449	-0.0679683
NA5	0.101309	0.00485077	-0.0386387	0.0283083	0.106078	-0.0184814	0.0535762	0.0545966	-0.134476	0.188406	0.268709	-0.0572371	-0.149296	0.169429	0.0267962	0.137818	-0.135545	-0.096714	0.0848954	-0.129751	-0.104296	0.123226	-0.0280038	-0.0741779	-0.0996529	-0.115935	0.0518528	0.0778543	-0.177992
NA6	-0.185961	-0.197474	0.0495519	0.0287618	-0.0927605	-0.240653	0.0249925	-0.260731	-0.155712	0.213285	0.245132	0.118212	0.167977	0.142287	0.205809	0.120648	-0.134496	0.0998464	0.205411	0.106268	0.0653348	0.00997602	0.00893812	-0.152086	-0.160341	-0.034489	0.233417	0.00300463	0.0401739
NA7	-0.355534	-0.0910117	-0.249624	-0.49299	-0.392658	-0.333161	-0.434788	-0.127077	-0.22977	-0.224625	-0.0307028	-0.446506	-0.0684072	-0.112592	0.0776756	0.37129	0.564447	0.478025	0.318361	0.388307	0.607924	-0.214215	-0.0898575	-0.090129	-0.0109608	-0.130768	0.0735263	-0.0257077	0.0610229
NA8	-0.207262	0.0142349	-0.0679179	-0.0183213	0.268158	0.409235	0.412063	0.207407	0.320311	-0.224403	-0.193884	0.0325778	0.104845	0.23366	-0.102997	-0.274811	-0.234613	-0.186961	-0.129914	-0.194874	-0.188542	-0.326356	-0.318195	-0.105774	-0.214	0.290057	-0.0153234	-0.107767	0.00276503
NA9	-0.194414	0.197672	0.144872	-0.374131	-0.143332	0.043329	0.0410397	-0.168706	0.0245047	-0.130469	-0.260418	-0.0106967	0.433808	0.11193	0.124247	-0.141306	-0.0392204	0.348197	0.140032	0.372267	0.283597	-0.405179	-0.221325	-0.146062	-0.132861	0.231083	0.145115	-0.0939032	0.410459
NA10	0.211926	0.0551245	-0.0388733	0.0314101	0.215908	0.167092	-0.0351998	0.459107	-0.0555263	-0.221856	0.026498	-0.241212	-0.124352	-0.109116	0.0256058	0.0435817	0.171494	0.173777	-0.0951131	0.00191555	0.0900129	0.120193	-0.15404	-0.125297	0.035719	-0.141416	-0.162159	0.0114109	-0.326187
NA11	-0.358334	-0.343442	-0.2876	-0.226856	-0.305222	-0.463742	-0.287996	-0.256757	-0.311058	0.101121	0.290081	-0.13983	-0.164329	0.012729	0.631562	0.481652	0.0553319	-0.00965241	0.358677	-0.0197659	0.268501	0.143137	0.24881	-0.104168	-0.0396857	-0.109778	0.0251991	0.0432955	-0.0102404
NA12	0.0559086	0.151164	0.159045	-0.027755	-0.0158191	0.249336	0.0998319	-0.0270084	0.0293596	-0.268223	-0.101713	-0.0567143	0.124473	0.0795074	0.064658	-0.102036	-0.119415	0.015801	0.0159317	0.0841592	0.00579537	-0.161677	-0.188799	-0.144768	-0.242144	0.0292345	-0.00388827	-0.0589067	-0.0490495
NA13	0.0214704	0.0601607	0.148174	0.106182	0.0359856	0.09082	0.187654	-0.0900455	0.0207055	0.0273521	0.123819	0.180373	0.194882	0.180816	-0.171222	-0.075255	-0.147877	0.091635	0.0914092	0.154903	-0.0185037	-0.144319	-0.0714978	-0.158443	-0.198657	-0.00547233	0.114171	-0.0739814	-0.137892
NA14	0.0442582	0.246935	0.141319	0.252932	0.405789	0.276955	0.441101	0.083391	0.0020809	-0.102778	0.048766	0.059661	0.197277	0.442237	-0.148206	-0.198836	-0.242234	0.0386047	0.123126	0.143985	-0.0964557	-0.209917	-0.467366	-0.172668	-0.285222	0.0409357	-0.0961277	-0.251591	-0.537384
pvalue	0.668542	0.116139	0.0763826	0.114365	0.974406	0.657054	0.114504	0.267614	0.343518	0.908193	0.0544039	0.400059	0.0493353	3.35767e-05	0.236812	0.530996	0.216641	0.534076	0.000423125	0.0113948	0.12066	0.0126294	0.00585181	0.00319178	0.000573549	0.454613	0.642933	0.0103364	0.282875
