## Supplementary Table 5 for "Quantitation of Spatial Proteoforms in Alzheimer’s Disease"

### Sheet: Sheet1
Fraction	Module	geneSet	GO biological pathway	link	enrichmentRatio	pValue	FDR	AD alteration	Proteins
P2	blue	GO:0002181	cytoplasmic translation	http://amigo.geneontology.org/amigo/term/GO:0002181	4.86241	3.86766e-05	0.00410939	Up-regulated	O15372;P23588;O15371;O75821;P62854;Q9Y262;P61313;P83881;P49588;Q14152
S3	Turq	GO:0002181	cytoplasmic translation	http://amigo.geneontology.org/amigo/term/GO:0002181	5.74806	4.29885e-08	9.13506e-06	Up-regulated	Q06787;O43583;O00303;Q04637;P55010;P61313;P62913;P62495;Q7L2H7;O15372;P84098;O75822;P41091;O15371;Q13347
P3	Tan	GO:0006091	generation of precursor metabolites and energy	http://amigo.geneontology.org/amigo/term/GO:0006091	5.57143	2.76797e-05	0.0235278	Up-regulated	Q969G5;P38117;P12074;P20674;P10606;P19404;Q9UI09;P03886;P10515
P2	greenYellow	GO:0006091	generation of precursor metabolites and energy	http://amigo.geneontology.org/amigo/term/GO:0006091	4.2753	1.00547e-05	0.00854653	Up-regulated	P13804;Q13423;P38117;O75390;P99999;P19367;P48163;P18669;P11766;P23368;P49840;O95139;P15121
S2	Turq	GO:0006091	generation of precursor metabolites and energy	http://amigo.geneontology.org/amigo/term/GO:0006091	2.9312	2.07417e-11	5.87683e-09	Down-regulated	P00325;O75439;O75306;O75874;P34897;P48163;O75947;P22695;P15259;P49840;P31930;P11177;Q12931;O95154;Q9NNW7;P55809;O15240;P31040;P19367;Q16851;P56385;Q16881;P25705;O43488;P06737;Q9H6R3;P21695;P16435;P48047;P30405;P41236;P48735;P21399;Q9P2R7;P16083;P36957;Q9H936;P14618;P11766;P11217;Q9H299;P14550;Q9NQ88;O75489;O75964;P22570;Q01813;P00352
P2	green	GO:0006401	RNA catabolic process	http://amigo.geneontology.org/amigo/term/GO:0006401	3.94748	1.54648e-06	0.000328627	Up-regulated	P42345;P61247;P27635;P84098;O14980;Q13151;P17844;P62829;Q13310;P62899;Q6PKG0;P62979;P62249;P50914;Q9Y333;P39019;P60228
P3	Turq	GO:0006413	translational initiation	http://amigo.geneontology.org/amigo/term/GO:0006413	3.97789	4.16371e-11	1.17972e-08	Down-regulated	P18077;P05387;P60866;P61221;O43639;P62910;O15372;P62888;P20042;P61247;P39023;P62136;O00571;Q06787;B5ME19;P62979;P62244;P05388;P05198;P62753;P62899;P62280;P62269;P63173;P08865;Q07020;P83731;Q15056;P62081;P23396;P16333
P3	brown	GO:0006413	translational initiation	http://amigo.geneontology.org/amigo/term/GO:0006413	3.91557	2.29867e-08	6.51289e-06	Down-regulated	P61353;P08708;P35268;P62851;P46782;P39019;P42766;P46781;P32969;P46778;Q04637;P62847;P18124;P62263;P62249;P06748;P62424;P49207;P62906;O00303;Q02878;P61513;P19525
P2	green	GO:0006413	translational initiation	http://amigo.geneontology.org/amigo/term/GO:0006413	5.77367	1.48291e-07	0.000126048	Up-regulated	P42345;P61247;P27635;P84098;O00303;P62829;P62899;P19525;Q6PKG0;P62979;P62249;P50914;P39019;P60228
P2	blue	GO:0006413	translational initiation	http://amigo.geneontology.org/amigo/term/GO:0006413	3.96084	1.48456e-06	0.000420624	Up-regulated	O43432;O15372;P62280;P23588;O15371;P20042;P62753;P62136;O75821;P62854;Q9Y262;P61313;P05198;P46781;O00571;P83881;Q14152
S3	Turq	GO:0006413	translational initiation	http://amigo.geneontology.org/amigo/term/GO:0006413	3.85599	1.26957e-07	1.79856e-05	Up-regulated	Q06787;O00571;O43583;O00303;Q04637;P78344;P55010;P61313;P62913;P36578;Q7L2H7;P08865;P60842;P39019;O15372;P84098;O75822;P27635;P41091;O15371;Q13347
P3	Turq	GO:0006457	protein folding	http://amigo.geneontology.org/amigo/term/GO:0006457	3.40229	7.47212e-09	9.07328e-07	Down-regulated	P08621;Q99832;Q15084;P08238;P07900;O75695;P63096;Q9UDY4;P13667;P11021;O14558;O43765;P17987;Q99614;P38646;O43447;O00273;O14976;Q12931;Q9Y3C6;P10909;P49792;Q9H3Z4;Q96DA6;Q9UHV9;Q13427;Q9BS26;P62873;P40855
P2	Turq	GO:0006457	protein folding	http://amigo.geneontology.org/amigo/term/GO:0006457	3.61991	1.00419e-07	2.1339e-05	Down-regulated	Q99471;P10909;Q9UHV9;P62191;P30040;P50990;P25686;Q9UBS4;Q92598;Q16543;Q15006;P30405;O00273;P54727;P07237;Q08752;P17987;P38646;P07900;P48643;Q5J8M3;P30101;O95816
S2	Blue	GO:0006457	protein folding	http://amigo.geneontology.org/amigo/term/GO:0006457	4.14762	1.74137e-09	7.40082e-07	Up-regulated	P30101;P40855;P68400;Q9BS26;P62942;P30040;P17987;Q9UL15;P78371;Q8IVD9;P04899;P49368;Q96HE7;P25685;Q15814;P27797;P27824;P13667;P08238;P14625;P40227;P23284;P68106;P38646;P07237
S2	green	GO:0006457	protein folding	http://amigo.geneontology.org/amigo/term/GO:0006457	4.53276	0.000172358	0.0488348	Up-regulated	Q99614;Q13451;Q99832;Q9Y3C6;P48643;P10909;Q9UHV9;Q92598;O95817
S2	Blue	GO:0006520	cellular amino acid metabolic process	http://amigo.geneontology.org/amigo/term/GO:0006520	3.83459	8.53717e-12	7.2566e-09	Up-regulated	P04424;P21953;P45381;Q9NRF8;O43776;Q9UHY7;P41250;P12955;P31327;P49915;P12694;P24752;P15104;Q96HE7;Q86WA6;Q9UHG3;P80404;P35914;Q03154;Q9NRN7;P22033;P51649;P23434;P51608;Q9NSD9;Q8IUZ5;Q6YP21;Q06203;P49903;P11586;P07237;P49589;Q02252;Q9H479;O94925
S2	yellow	GO:0006790	sulfur compound metabolic process	http://amigo.geneontology.org/amigo/term/GO:0006790	4.00744	2.55856e-06	0.00217478	Down-regulated	Q9NUB1;P52788;P78417;Q92947;Q9UDR5;P48506;O14841;P51888;Q15119;O14880;P0CG30;Q9BR01;Q9NZL9;P15586;Q14353;P51884
P2	Cyan	GO:0007229	integrin-mediated signaling pathway	http://amigo.geneontology.org/amigo/term/GO:0007229	13.3276	3.54772e-05	0.0301556	Up-regulated	P26012;P05107;P16144;P23229;Q13418
P2	Turq	GO:0009123	nucleoside monophosphate metabolic process	http://amigo.geneontology.org/amigo/term/GO:0009123	3.19187	1.21933e-08	5.18214e-06	Down-regulated	P00558;O43181;O00217;P56181;P60174;P00338;O75746;Q01433;Q6L8Q7;P37840;P31939;P51570;O14949;P30536;P30405;Q9NTK5;P28331;P07741;O95989;Q9UII2;Q9Y6M9;P56134;P61586;Q9UDW1;Q9UIJ7;Q01813;O75208;O95169;P08574;P21281;Q9BV35
P2	brown	GO:0009123	nucleoside monophosphate metabolic process	http://amigo.geneontology.org/amigo/term/GO:0009123	3.90312	5.46133e-08	4.64213e-05	Up-regulated	O14561;Q99572;O60825;O00142;Q9BRT2;P21589;P05026;Q16795;P09104;P08237;O75964;P06733;O95168;O43598;P04406;Q9UI09;Q00013;P56556;P12074;Q9Y6K8;O75439;O75306
S2	Turq	GO:0009123	nucleoside monophosphate metabolic process	http://amigo.geneontology.org/amigo/term/GO:0009123	3.03354	8.30379e-09	1.17637e-06	Down-regulated	O75439;O75306;P34897;O75947;P22695;P15259;P31930;Q01433;P31040;P19367;P56385;P49902;P21281;P25705;O15067;P31939;P21695;P48047;P30405;P00813;P11142;P55263;P62328;P38606;P14618;P22234;P30520;Q9NQ88;P11908;P50993;O75489;P34896;O75964;Q01813
P3	Tan	GO:0009141	nucleoside triphosphate metabolic process	http://amigo.geneontology.org/amigo/term/GO:0009141	6.68531	7.65751e-05	0.0325444	Up-regulated	P12074;P20674;P10606;P19404;Q9UI09;P08754;P03886
P2	blue	GO:0010256	endomembrane system organization	http://amigo.geneontology.org/amigo/term/GO:0010256	3.24323	2.61929e-08	1.1132e-05	Up-regulated	P63104;Q86VS8;Q9BTV4;Q8NF91;Q9Y5X1;P08247;O14964;P62820;Q96JH7;Q9NZM1;Q9BY43;Q8IYI6;P28482;Q15436;P60484;Q9UQN3;Q13501;Q12907;Q9H1K0;O14976;O75122;Q9H9H4;Q9BQI5;Q6NUQ1;P27361;Q8N3R9;Q9H270;Q9NP72;Q9BT88
P3	blue	GO:0016050	vesicle organization	http://amigo.geneontology.org/amigo/term/GO:0016050	2.81902	1.27483e-07	2.709e-05	Up-regulated	P33176;O60315;Q96FZ7;O43752;P43034;P49755;Q08379;Q92614;Q92783;Q15075;O14964;Q9H270;P56962;Q7Z6L0;Q9NR31;Q9P253;P49257;Q99816;P32856;Q9UK41;Q9UL33;P51149;Q9H4A6;Q9UN37;Q12846;Q9Y6D5;P31431;Q6PUV4;Q9BXS5;O75165;Q9H267;P62820
P3	blue	GO:0016197	endosomal transport	http://amigo.geneontology.org/amigo/term/GO:0016197	3.12153	7.86264e-07	8.35405e-05	Up-regulated	Q9H223;Q9H3S7;Q9NZN3;Q96FZ7;P61026;O43752;Q92783;Q15075;O14964;Q9BZV1;P51151;P49257;Q99816;Q00610;Q96NW7;Q9UK41;P61966;Q9Y3R0;P51149;Q9UN37;Q96RF0;Q14160;Q13596;O14966
P3	Green	GO:0030705	cytoskeleton-dependent intracellular transport	http://amigo.geneontology.org/amigo/term/GO:0030705	4.67651	0.000323107	0.0481475	Down-regulated	Q14203;O60282;O15066;P42858;P36405;Q66K74;Q14204;P11142
P2	red	GO:0032409	regulation of transporter activity	http://amigo.geneontology.org/amigo/term/GO:0032409	4.72313	3.97139e-06	0.00337568	Down-regulated	Q9NZN3;Q9Y4I1;Q02641;Q8N335;Q96PU5;Q99653;O14775;P42858;P23297;P07384;P54709;P33176;Q12959
P2	brown	GO:0033108	mitochondrial respiratory chain complex assembly	http://amigo.geneontology.org/amigo/term/GO:0033108	5.33906	4.73228e-05	0.00446937	Up-regulated	O14561;Q9BRT2;Q16795;O95168;Q9UI09;Q9Y512;O75880;P56556;O75306
S3	Blue	GO:0033108	mitochondrial respiratory chain complex assembly	http://amigo.geneontology.org/amigo/term/GO:0033108	6.98443	1.38571e-07	3.92619e-05	Down-regulated	Q9BQ95;P03905;O43181;Q8N183;O75489;P28331;Q9NVA1;P17568;O75306;P49821;O43674;O75380
S2	brown	GO:0042219	cellular modified amino acid catabolic process	http://amigo.geneontology.org/amigo/term/GO:0042219	11.4472	0.000375309	0.0398765	Up-regulated	Q93088;P00505;O75891;P23526
S2	Turq	GO:0043687	post-translational protein modification	http://amigo.geneontology.org/amigo/term/GO:0043687	2.94358	4.09211e-09	6.95659e-07	Down-regulated	P02652;Q12974;Q15293;P62820;Q86UP2;P02649;Q9UNS2;P02647;Q9BT78;Q8WXD2;O15240;Q93034;Q8TBC4;Q9UK22;P25789;P35998;Q15370;P11047;P55036;Q92696;O00233;P49721;P55268;Q13200;P61081;P25787;P05067;P28066;P20336;Q16576;Q08431;P43686;Q9UL46;Q13617;Q13618;P40306;Q15008
S3	Turq	GO:0048193	Golgi vesicle transport	http://amigo.geneontology.org/amigo/term/GO:0048193	3.27503	1.21332e-09	1.03132e-06	Up-regulated	Q567U6;Q14203;P51572;O14579;P63027;Q9UJW0;P84085;Q9P2R3;O43264;Q9Y678;Q9NV70;O15126;O75935;P08174;P11277;O60749;O95782;Q92734;P55072;Q9Y3A6;P53618;P20340;Q9H254;P42566;Q9Y2D4;Q6DD88;Q9BSU1;Q9Y4L1;P35606;P47755;Q96RL7;Q7Z6B0;Q15363;Q9UHY1
S2	brown	GO:0051187	cofactor catabolic process	http://amigo.geneontology.org/amigo/term/GO:0051187	8.26745	2.08577e-05	0.00886453	Up-regulated	Q13423;Q96GD0;P53004;P30519;O75891;P23526;P30043
S3	Black	GO:0051188	cofactor biosynthetic process	http://amigo.geneontology.org/amigo/term/GO:0051188	4.88143	6.55333e-06	0.00278516	Down-regulated	O75223;Q6PCE3;P53007;Q9P0J1;P48163;O14841;P06744;Q9NZB8;P48735;P50336;O00330;P06241
P2	red	GO:0051258	protein polymerization	http://amigo.geneontology.org/amigo/term/GO:0051258	3.65605	0.000223255	0.0237208	Down-regulated	P35611;O43633;Q08495;Q9H0F7;P07196;Q9BTW9;Q9Y6D6;P23396;P40121;Q12959;Q5T5Y3
S2	green	GO:0051260	protein homooligomerization	http://amigo.geneontology.org/amigo/term/GO:0051260	4.16647	1.49314e-05	0.00634585	Up-regulated	Q68DU8;P21980;P04075;P29966;P00492;P21579;Q8WUW1;P10909;P13716;P32929;P04179;P43004;P61457
P3	Green	GO:0051653	spindle localization	http://amigo.geneontology.org/amigo/term/GO:0051653	14.1965	3.65219e-06	0.00310437	Down-regulated	Q14203;P63172;P42858;Q08AE8;P35579;Q14204
S2	Blue	GO:0070671	response to interleukin-12	http://amigo.geneontology.org/amigo/term/GO:0070671	7.82122	1.04412e-07	9.86109e-06	Up-regulated	P00441;Q08722;P17987;P13796;P52597;P52907;P38646;Q9H3K6;P07237;P22626;P60953
P3	brown	GO:0070972	protein localization to endoplasmic reticulum	http://amigo.geneontology.org/amigo/term/GO:0070972	5.48752	2.5822e-11	1.38815e-08	Down-regulated	Q9UHB9;P61353;P08708;P35268;P62851;P46782;P39019;P42766;Q9H2M9;P46781;P32969;P46778;P62847;O76094;P18124;P62263;P62249;P62424;P49207;P62906;Q9P0L0;Q02878;P61513
P3	Turq	GO:0070972	protein localization to endoplasmic reticulum	http://amigo.geneontology.org/amigo/term/GO:0070972	4.67569	3.95364e-11	1.17972e-08	Down-regulated	P18077;P05387;P60866;P62910;Q5JRA6;P62888;P61247;P37108;P39023;P62979;P62244;P11021;P05388;O43765;P62753;P62899;Q99442;P62280;P51572;P62269;P63173;P08865;Q07020;P83731;P62081;P23396
P2	green	GO:0070972	protein localization to endoplasmic reticulum	http://amigo.geneontology.org/amigo/term/GO:0070972	6.35766	1.29167e-06	0.000328627	Up-regulated	P61247;P27635;P84098;P62829;P62899;P62979;P62249;P50914;P39019;P60468;Q9H444
P2	red	GO:0070972	protein localization to endoplasmic reticulum	http://amigo.geneontology.org/amigo/term/GO:0070972	5.89529	2.25657e-05	0.0072564	Down-regulated	Q5JRA6;P49458;Q9P0L0;P11021;Q9NQC3;P23396;P33947;P62277;P35268
S3	Magenta	GO:0070972	protein localization to endoplasmic reticulum	http://amigo.geneontology.org/amigo/term/GO:0070972	9.00669	6.8778e-07	0.000292307	Down-regulated	P39023;Q9UHB9;P46783;Q15042;P46778;P62244;P05387;Q07020;Q9UNL2
P3	Cyan	GO:0071875	adrenergic receptor signaling pathway	http://amigo.geneontology.org/amigo/term/GO:0071875	42.5489	4.61769e-05	0.0392504	Down-regulated	Q9Y4G8;Q12802;O60503
S2	brown	GO:0072350	tricarboxylic acid metabolic process	http://amigo.geneontology.org/amigo/term/GO:0072350	9.7904	0.000145938	0.0310118	Up-regulated	P10515;Q13423;P23368;Q96I99;P40926
P3	brown	GO:0090150	Protein localization to membrane	http://amigo.geneontology.org/amigo/term/GO:0090150	3.65504	3.26624e-11	1.38815e-08	Down-regulated	Q9UHB9;Q92930;P15056;P61353;P63027;P08708;P35268;P62851;P46782;P39019;P42766;Q13153;P51809;Q9H2M9;P46781;P32969;Q9NZ52;P46778;Q9Y4C2;Q9Y5L4;P62847;O76094;P18124;P62263;P62249;P62424;P49207;P62906;Q7L5D6;Q02878;P60880;Q5EBL4;P61513;Q13439;Q53H12
S3	Magenta	GO:0090150	establishment of protein localization to membrane	http://amigo.geneontology.org/amigo/term/GO:0090150	6.13235	6.23055e-08	5.29597e-05	Down-regulated	Q96CV9;P39023;Q04917;Q9UHB9;Q9NS69;Q7Z5G4;P46783;Q15042;O95573;P46778;P62244;P05387;Q07020;Q9UNL2
P2	brown	GO:0098927	vesicle-mediated transport between endosomal compartments	http://amigo.geneontology.org/amigo/term/GO:0098927	9.96625	5.39488e-06	0.000917129	Up-regulated	P26038;P36507;Q9UJC3;Q9UL25;Q15075;P15311;P20339
S3	Blue	GO:0099003	vesicle-mediated transport in synapse	http://amigo.geneontology.org/amigo/term/GO:0099003	3.85348	1.76717e-05	0.00214585	Down-regulated	Q92572;Q9Y2T2;P61764;Q12840;O00161;O75145;O14976;O00203;Q86UR5;P49768;O60282;P16298;P62330;Q4J6C6
S3	Black	GO:0099177	regulation of trans-synaptic signaling	http://amigo.geneontology.org/amigo/term/GO:0099177	4.09712	3.80552e-06	0.00278516	Down-regulated	P61266;P28482;Q9UPR5;P33176;P07093;P42345;Q14168;O95502;P28907;Q9UPX8;Q9BV23;P06241;Q5JU85;Q8TDC3;P23763
P3	Green	GO:1903829	positive regulation of cellular protein localization	http://amigo.geneontology.org/amigo/term/GO:1903829	3.76186	8.71201e-05	0.0190746	Down-regulated	Q7Z6Z7;Q14012;P05556;P84074;O95613;P50402;Q99497;Q96EP0;Q01082;Q9H6U6;O00410;P25054
P3	blue	GO:1990778	protein localization to cell periphery	http://amigo.geneontology.org/amigo/term/GO:1990778	2.93141	5.12183e-08	1.45119e-05	Up-regulated	P33176;P59190;Q14156;O14910;Q9NZN3;Q9H0F7;Q9BSU1;O95716;Q9Y625;P61026;Q02156;Q9Y2G0;Q00610;Q96NW7;Q96S97;Q99828;Q14BN4;Q9Y3R0;Q5JU85;Q9H4A6;P84095;Q9UN37;Q12846;P04156;P15311;Q14160;Q9H8Y8;O14920;O15230;O14966;P27986;O75116
