## Supplementary Table 8 for "Quantitation of Spatial Proteoforms in Alzheimer’s Disease"

### Sheet: Sheet1
GO term	description	link	enrichmentRatio	pValue	FDR	Proteins
GO:0009259	ribonucleotide metabolic process	http://amigo.geneontology.org/amigo/term/GO:0009259	2.19363	0	0	P06744;P31939;Q9UDR5;P10515;Q99497;P49327;Q99766;Q9NTK5;P53602;P18669;P31040;P05026;P47985;Q9Y6M9;P48047;O75746;P22695;P00403;P24539;P56385;Q9Y6K8;O75947;P24752;P22234;P36959;P15259;P53007;Q9ULD0;Q01581;P37840;Q9NQX3;P00492;P00338;P21281;P38606;Q16595;P36871;O95861;Q9UIJ7;P54819;Q01433;P06733;P50897;P04406;Q9P2T1;Q9UKK9;P49821;Q06203;P49902;P28331;Q53GQ0;Q9HCC0;P50993;O43181;O75251;O75380;Q9UDW1;…
GO:0006091	generation of precursor metabolites and energy	http://amigo.geneontology.org/amigo/term/GO:0006091	2.24278	0	0	P06744;P14550;Q9H6R3;P10515;Q99497;Q12931;P18669;P55809;P31040;P47985;Q9Y6M9;P48047;Q9NZ45;O75746;P22695;P00403;P24539;P12235;P56385;O75947;P24752;P27338;P49748;Q96G03;Q12797;Q969G5;P15259;Q13423;Q16881;O43175;Q9ULD0;P37840;P00338;P40925;P51649;Q16595;P36871;P10253;P06733;P04406;P49821;P46952;P00352;P06737;O75874;Q15067;P28331;P04040;Q13522;O43181;O75251;P04839;O75380;Q9UDW1;Q16795;O43920;P08574;…
GO:0048193	Golgi vesicle transport	http://amigo.geneontology.org/amigo/term/GO:0048193	2.4318	0	0	Q01082;Q9UBF2;Q92614;P61163;O43747;Q9UPN3;Q13561;O60763;P54920;P13987;Q9Y3A6;P49755;Q6DD88;Q14203;Q9Y6G9;Q96A65;Q14204;O15020;O43237;Q8N1B4;Q9NZ32;P42858;Q99747;Q9Y4I1;P20340;Q9BZG1;Q92734;P63244;P00734;Q9UHQ4;O15260;O95183;P11279;P53618;Q13439;Q8N668;P35606;Q9H4A6;Q9Y282;O15127;O00161;O43896;Q9UJY5;O60749;Q12907;Q9Y4L1;Q9Y3R5;Q9NV70;Q8NHH9;Q13190;O75396;Q9Y2D4;P18085;P55735;Q96CV9;Q96KG9;Q13367;…
GO:0009123	nucleoside monophosphate metabolic process	http://amigo.geneontology.org/amigo/term/GO:0009123	2.63267	0	0	P06744;P31939;Q99497;Q99766;Q9NTK5;P18669;P31040;P05026;P47985;Q9Y6M9;P48047;O75746;P22695;P00403;P24539;P56385;Q9Y6K8;O75947;P22234;P15259;Q9ULD0;P37840;P00492;P00338;P21281;P38606;Q16595;P36871;Q9UIJ7;P54819;Q01433;P06733;P04406;Q9P2T1;Q9UKK9;P49821;Q06203;P49902;Q9H008;P28331;P50993;O43181;O75251;O75380;Q9UDW1;Q16795;O43920;P08574;P31930;P17568;P07919;O75489;Q9UJZ1;O75306;O96000;O95182;P13073;…
GO:0090150	establishment of protein localization to membrane	http://amigo.geneontology.org/amigo/term/GO:0090150	2.67123	0	0	Q01082;Q96QK1;P27348;P07900;Q9UPN3;P62258;P05026;P62753;P26373;P18124;P05388;P43307;P60880;Q96A65;Q13153;Q9H444;Q4V328;Q15907;Q9BZG1;P62917;P62987;P49458;P62851;P62280;P46779;P63244;P46776;O95183;Q9UNL2;P40429;Q07020;P61247;P62241;Q13439;P61513;P60468;P47914;Q9H4A6;P27105;P00533;Q9UJY5;P30622;Q9Y397;Q96CV9;Q9H8Y8;Q15042;P61981;P31946;Q04917;Q9NZ52;P63104;P01112;Q86YS7;P62072;P34932;P31150;O14737;…
GO:0009141	nucleoside triphosphate metabolic process	http://amigo.geneontology.org/amigo/term/GO:0009141	2.5433	0	0	P06744;Q99497;Q99766;Q9NTK5;P18669;P31040;P05026;P47985;Q9Y6M9;P48047;O75746;P22695;P00403;P24539;P56385;Q9Y6K8;O75947;P15259;Q9ULD0;P37840;Q9NQX3;P00338;P21281;P38606;Q16595;P36871;Q9UIJ7;P54819;P06733;P04406;Q9UKK9;P49821;P28331;P50993;O43181;O75251;O75380;Q9UDW1;Q16795;O43920;P08574;P31930;P17568;P07919;O75489;Q9UJZ1;O75306;O96000;O95182;P13073;P53597;O76031;P30536;Q9Y3Z3;P30405;P60174;P00568;…
GO:0061919	process utilizing autophagic mechanism	http://amigo.geneontology.org/amigo/term/GO:0061919	2.16679	4.44089e-16	5.39251e-14	P09936;Q9UNZ2;P04792;Q99497;Q9UBQ0;Q96QK1;O14964;Q00610;P07900;P17612;Q04637;O75436;Q9UHA4;P21796;Q6IAA8;Q92609;Q96RR4;Q96A65;P42858;P37840;Q9H444;O95670;P21281;O00214;P38606;Q9Y5X3;P68402;Q5MNZ6;P04406;Q86UE4;Q9UQN3;P10619;P04632;P10909;P43490;Q9UJY1;O95817;P09601;P78344;P08621;P30536;Q13501;Q9UNE7;O00267;Q9UBN7;Q92783;P14136;Q14643;Q9NV70;Q9BVC4;O75396;Q96CV9;Q15042;Q15382;Q66K74;Q9NP79;P42338;…
GO:0060627	regulation of vesicle-mediated transport	http://amigo.geneontology.org/amigo/term/GO:0060627	2.08993	3.55271e-15	3.77476e-13	P0C0L4;P04083;P07355;P02787;Q92614;P16615;P31146;O60890;O43426;Q5T5C0;O14964;O43747;Q99963;P54920;P17931;Q9NZN4;P31431;P27797;Q4J6C6;Q92609;Q9H223;P35609;P37840;O00499;Q16623;P78324;O75955;Q4V328;Q15907;P20338;Q9UNF0;P48509;Q03135;P50897;Q07954;P63244;P15311;P10909;Q9UQM7;P06756;P57105;P26038;P11279;P02679;P02675;P02671;P09601;P08631;Q06787;P55160;Q9H4M9;Q12846;Q6P3W7;Q92783;P61769;P28482;Q99962;…
GO:0036230	granulocyte activation	http://amigo.geneontology.org/amigo/term/GO:0036230	2.0318	6.39488e-14	6.03961e-12	P07355;P68371;P06744;Q9H8H3;P07437;Q9BS26;P12956;P08238;Q9BXS5;P07900;Q14974;P18669;P62937;Q9UHA4;P13987;P13716;P09960;Q6IAA8;P35237;Q96G03;P30041;P09211;P18206;Q9NX76;P16070;P46940;P17931;P60880;Q9Y6G9;Q14204;Q9NZ32;P78324;P68871;O94856;P36871;Q86VP6;P20340;P68402;Q99536;P42785;P10253;O00584;P16284;Q96D96;Q01518;P07686;P07858;P31949;P30740;P07339;P06737;O75874;P10619;P04040;Q14019;P20933;P06756;…
GO:0002446	neutrophil mediated immunity	http://amigo.geneontology.org/amigo/term/GO:0002446	2.03006	8.83738e-14	7.51177e-12	P07355;P68371;P06744;Q9H8H3;P07437;Q9BS26;P12956;P08238;Q9BXS5;P07900;Q14974;P18669;P62937;Q9UHA4;P13987;P13716;P09960;Q6IAA8;P35237;Q96G03;P30041;P09211;P18206;Q9NX76;P16070;P46940;P17931;P60880;Q9Y6G9;Q14204;Q9NZ32;P78324;P68871;O94856;P36871;Q86VP6;P20340;P68402;Q99536;P42785;P10253;O00584;P16284;Q96D96;Q01518;P07686;P07858;P00734;P31949;P30740;P07339;P06737;O75874;P10619;P04040;Q14019;P20933;…
