## Supplementary Table 9 for "Quantitation of Spatial Proteoforms in Alzheimer’s Disease"

### Sheet: TauCorrelation
Uniprot	P2-AD	P2-Norm	P3-AD	P3-Norm	S2-AD	S2-Norm	S3-AD	S3-Norm	Grand Total	From	Entry Name	Protein names	Gene Names	TauRegulator	AD/dementia
Q96JE9		1					1	1	3	MAP6	MAP6_HUMAN	Microtubule-associated protein 6 (MAP-6) (Stable tubule-only polypeptide) (STOP)	MAP6 KIAA1878	Samelson et al. (2026)
P61019		1				1		1	3	RAB2A	RAB2A_HUMAN	Ras-related protein Rab-2A (EC 3.6.5.2)	RAB2A RAB2	Samelson et al. (2026)
P35611-4							1	1	2	ADD1	ADDA_HUMAN	Alpha-adducin (Erythrocyte adducin subunit alpha)	ADD1 ADDA		PMID: 33771994
P35611		1	1						2	ADD1	ADDA_HUMAN	Alpha-adducin (Erythrocyte adducin subunit alpha)	ADD1 ADDA		PMID: 33771994
Q02952	1	1							2	AKAP12	AKA12_HUMAN	A-kinase anchor protein 12 (AKAP-12) (A-kinase anchor protein 250 kDa) (AKAP 250) (Gravin) (Myasthenia gravis autoantigen)	AKAP12 AKAP250
P04075					1	1			2	ALDOA	ALDOA_HUMAN	Fructose-bisphosphate aldolase A (EC 4.1.2.13) (Lung cancer antigen NY-LU-1) (Muscle-type aldolase)	ALDOA ALDA		PMID: 37075703;PMID: 37121979
Q14247		1						1	2	CTTN	SRC8_HUMAN	Src substrate cortactin (Amplaxin) (Oncogene EMS1)	CTTN EMS1
Q13618			1				1		2	CUL3	CUL3_HUMAN	Cullin-3 (CUL-3)	CUL3 KIAA0617		PMID: 33754896
O94856						1		1	2	NFASC	NFASC_HUMAN	Neurofascin	NFASC KIAA0756
Q9ULB1-3					1	1			2	NRXN1	NRX1A_HUMAN	Neurexin-1 (Neurexin I-alpha) (Neurexin-1-alpha)	NRXN1 KIAA0578
Q13177	1		1						2	PAK2	PAK2_HUMAN	Serine/threonine-protein kinase PAK 2 (EC 2.7.11.1) (Gamma-PAK) (PAK65) (S6/H4 kinase) (p21-activated kinase 2) (PAK-2) (p58) [Cleaved into: PAK-2p27 (p27); PAK-2p34 (p34) (C-t-PAK2)]	PAK2
P61106					1			1	2	RAB14	RAB14_HUMAN	Ras-related protein Rab-14 (EC 3.6.5.2)	RAB14
Q92777	1						1		2	SYN2	SYN2_HUMAN	Synapsin-2 (Synapsin II)	SYN2
P60709					1				1	ACTB	ACTB_HUMAN	Actin, cytoplasmic 1 (EC 3.6.4.-) (Beta-actin) [Cleaved into: Actin, cytoplasmic 1, N-terminally processed]	ACTB	Samelson et al. (2026)
P35612								1	1	ADD2	ADDB_HUMAN	Beta-adducin (Erythrocyte adducin subunit beta)	ADD2 ADDB		PMID: 34628858
Q96HN2		1							1	AHCYL2	SAHH3_HUMAN	Adenosylhomocysteinase 3 (AdoHcyase 3) (EC 3.13.2.1) (IP(3)Rs binding protein released with IP(3) 2) (IRBIT2) (Long-IRBIT) (S-adenosyl-L-homocysteine hydrolase 3) (S-adenosylhomocysteine hydrolase-like protein 2)	AHCYL2 KIAA0828
O95831-3						1			1	AIFM1	AIFM1_HUMAN	Apoptosis-inducing factor 1, mitochondrial (EC 1.6.99.-) (Programmed cell death protein 8)	AIFM1 AIF PDCD8	Bravo et al. (2024), Samelson et al. (2026)
O43488			1						1	AKR7A2	ARK72_HUMAN	Aflatoxin B1 aldehyde reductase member 2 (EC 1.1.1.n11) (AFB1 aldehyde reductase 1) (AFB1-AR 1) (Aldoketoreductase 7) (Succinic semialdehyde reductase) (SSA reductase)	AKR7A2 AFAR AFAR1 AKR7	Samelson et al. (2026)
P05091					1				1	ALDH2	ALDH2_HUMAN	Aldehyde dehydrogenase, mitochondrial (EC 1.2.1.3) (ALDH class 2) (ALDH-E2) (ALDHI)	ALDH2 ALDM		PMID: 37693648
O94973	1								1	AP2A2	AP2A2_HUMAN	AP-2 complex subunit alpha-2 (100 kDa coated vesicle protein C) (Adaptor protein complex AP-2 subunit alpha-2) (Adaptor-related protein complex 2 subunit alpha-2) (Alpha-adaptin C) (Alpha2-adaptin) (Clathrin assembly protein complex 2 alpha-C large chain)	AP2A2 ADTAB CLAPA2 HIP9 HYPJ KIAA0899		PMID: 32357373
P02652		1							1	APOA2	APOA2_HUMAN	Apolipoprotein A-II (Apo-AII) (ApoA-II) (Apolipoprotein A2) [Cleaved into: Proapolipoprotein A-II (ProapoA-II); Truncated apolipoprotein A-II (Apolipoprotein A-II(1-76))]	APOA2
P02649	1								1	APOE	APOE_HUMAN	Apolipoprotein E (Apo-E)	APOE		PMID: 33340485
P05067	1								1	APP	A4_HUMAN	Amyloid-beta precursor protein (APP) (ABPP) (APPI) (Alzheimer disease amyloid A4 protein homolog) (Alzheimer disease amyloid protein) (Amyloid precursor protein) (Amyloid-beta (A4) precursor protein) (Amyloid-beta A4 protein) (Cerebral vascular amyloid pe	APP A4 AD1		PMID: 37834241
P49407			1						1	ARRB1	ARRB1_HUMAN	Beta-arrestin-1 (Arrestin beta-1) (Non-visual arrestin-2)	ARRB1 ARR1
Q15904							1		1	ATP6AP1	VAS1_HUMAN	V-type proton ATPase subunit S1 (V-ATPase subunit S1) (Protein XAP-3) (V-ATPase Ac45 subunit) (V-ATPase S1 accessory protein) (Vacuolar proton pump subunit S1)	ATP6AP1 ATP6IP1 ATP6S1 VATPS1 XAP3
Q13825						1			1	AUH	AUHM_HUMAN	Methylglutaconyl-CoA hydratase, mitochondrial (3-MG-CoA hydratase) (EC 4.2.1.18) (AU-specific RNA-binding enoyl-CoA hydratase) (AU-binding protein/enoyl-CoA hydratase) (Itaconyl-CoA hydratase) (EC 4.2.1.56)	AUH
Q9BXK5		1							1	BCL2L13	B2L13_HUMAN	Bcl-2-like protein 13 (Bcl2-L-13) (Bcl-rambo) (Protein Mil1)	BCL2L13 MIL1 CD003
Q9UPP5		1							1	BTBD8	BTBD8_HUMAN	BTB/POZ domain-containing protein 8 (AP2-interacting clathrin-endocytosis) (APache)	BTBD8 KIAA1107		PMID: 41428483
P0C0L4				1					1	C4A	CO4A_HUMAN	Complement C4-A (Acidic complement C4) (C3 and PZP-like alpha-2-macroglobulin domain-containing protein 2) [Cleaved into: Complement C4 beta chain; Complement C4-A alpha chain; C4a anaphylatoxin; Complement C4b-A (Complement C4b-alpha' chain); Complement	C4A CO4 CPAMD2
Q86VP6							1		1	CAND1	CAND1_HUMAN	Cullin-associated NEDD8-dissociated protein 1 (Cullin-associated and neddylation-dissociated protein 1) (TBP-interacting protein of 120 kDa A) (TBP-interacting protein 120A) (p120 CAND1)	CAND1 KIAA0829 TIP120 TIP120A
Q8ND76							1		1	CCNY	CCNY_HUMAN	Cyclin-Y (Cyc-Y) (Cyclin box protein 1) (Cyclin fold protein 1) (cyclin-X)	CCNY C10orf9 CBCP1 CFP1
Q5SW79		1							1	CEP170	CE170_HUMAN	Centrosomal protein of 170 kDa (Cep170) (KARP-1-binding protein) (KARP1-binding protein)	CEP170 FAM68A KAB KIAA0470
O00533			1						1	CHL1	NCHL1_HUMAN	Neural cell adhesion molecule L1-like protein (Close homolog of L1) [Cleaved into: Processed neural cell adhesion molecule L1-like protein]	CHL1 CALL		PMID: 33239387
P24386								1	1	CHM	RAE1_HUMAN	Rab proteins geranylgeranyltransferase component A 1 (Choroideremia protein) (Rab escort protein 1) (REP-1) (TCD protein)	CHM REP1 TCD
P51790							1		1	CLCN3	CLCN3_HUMAN	H(+)/Cl(-) exchange transporter 3 (Chloride channel protein 3) (ClC-3) (Chloride transporter ClC-3)	CLCN3
Q9UHC6						1			1	CNTNAP2	CNTP2_HUMAN	Contactin-associated protein-like 2 (Cell recognition molecule Caspr2)	CNTNAP2 CASPR2 KIAA0868		PMID: 22728895
P83436				1					1	COG7	COG7_HUMAN	Conserved oligomeric Golgi complex subunit 7 (COG complex subunit 7) (Component of oligomeric Golgi complex 7)	COG7 UNQ3082/PRO10013	Bravo et al. (2024), Samelson et al. (2026)	PMID: 40691194
P12109				1					1	COL6A1	CO6A1_HUMAN	Collagen alpha-1(VI) chain	COL6A1
P12111				1					1	COL6A3	CO6A3_HUMAN	Collagen alpha-3(VI) chain	COL6A3
P31146	1								1	CORO1A	COR1A_HUMAN	Coronin-1A (Coronin-like protein A) (Clipin-A) (Coronin-like protein p57) (Tryptophan aspartate-containing coat protein) (TACO)	CORO1A CORO1
Q8WVH0							1		1	CPLX3	CPLX3_HUMAN	Complexin-3 (Complexin III) (CPX III)	CPLX3 Nbla11589
Q96F07-2							1		1	CYFIP2	CYFP2_HUMAN	Cytoplasmic FMR1-interacting protein 2 (p53-inducible protein 121)	CYFIP2 KIAA1168 PIR121	Samelson et al. (2026)	PMID: 27524794
Q9Y4D1						1			1	DAAM1	DAAM1_HUMAN	Disheveled-associated activator of morphogenesis 1	DAAM1 KIAA0666		PMID: 41804841;PMID: 29055813
Q08495		1							1	DMTN	DEMA_HUMAN	Dematin (Dematin actin-binding protein) (Erythrocyte membrane protein band 4.9)	DMTN DMT EPB49
P33316						1			1	DUT	DUT_HUMAN	Deoxyuridine 5'-triphosphate nucleotidohydrolase, mitochondrial (dUTPase) (EC 3.6.1.23) (dUTP pyrophosphatase)	DUT
Q15075			1						1	EEA1	EEA1_HUMAN	Early endosome antigen 1 (Endosome-associated protein p162) (Zinc finger FYVE domain-containing protein 2)	EEA1 ZFYVE2		PMID: 24101586
P20042			1						1	EIF2S2	IF2B_HUMAN	Eukaryotic translation initiation factor 2 subunit 2 (Eukaryotic translation initiation factor 2 subunit beta) (eIF2-beta)	EIF2S2 EIF2B
O15372			1						1	EIF3H	EIF3H_HUMAN	Eukaryotic translation initiation factor 3 subunit H (eIF3h) (Eukaryotic translation initiation factor 3 subunit 3) (eIF-3-gamma) (eIF3 p40 subunit)	EIF3H EIF3S3	Samelson et al. (2026)	PMID: 34367470
Q9UM22					1				1	EPDR1	EPDR1_HUMAN	Mammalian ependymin-related protein 1 (MERP-1) (Upregulated in colorectal cancer gene 1 protein)	EPDR1 MERP1 UCC1		PMID: 39924849
Q12929			1						1	EPS8	EPS8_HUMAN	Epidermal growth factor receptor kinase substrate 8	EPS8		PMID: 32878640
P62495			1						1	ETF1	ERF1_HUMAN	Eukaryotic peptide chain release factor subunit 1 (Eukaryotic release factor 1) (eRF1) (Protein Cl1) (TB3-1)	ETF1 ERF1 RF1 SUP45L1
Q96AC1			1						1	FERMT2	FERM2_HUMAN	Fermitin family homolog 2 (Kindlin-2) (Mitogen-inducible gene 2 protein) (MIG-2) (Pleckstrin homology domain-containing family C member 1) (PH domain-containing family C member 1)	FERMT2 KIND2 MIG2 PLEKHC1		PMID: 38511601;PMID: 30371777
P62942	1								1	FKBP1A	FKB1A_HUMAN	Peptidyl-prolyl cis-trans isomerase FKBP1A (PPIase FKBP1A) (EC 5.2.1.8) (12 kDa FK506-binding protein) (12 kDa FKBP) (FKBP-12) (Calstabin-1) (FK506-binding protein 1A) (FKBP-1A) (Immunophilin FKBP12) (Rotamase)	FKBP1A FKBP1 FKBP12	Samelson et al. (2026)
P17677								1	1	GAP43	NEUM_HUMAN	Neuromodulin (Axonal membrane protein GAP-43) (Growth-associated protein 43) (Neural phosphoprotein B-50) (pp46)	GAP43		PMID: 41242663, PMID: 40170060
Q9NQX3					1				1	GPHN	GEPH_HUMAN	Gephyrin [Includes: Molybdopterin adenylyltransferase (MPT adenylyltransferase) (EC 2.7.7.75) (Domain G); Molybdopterin molybdenumtransferase (MPT Mo-transferase) (EC 2.10.1.1) (Domain E) (Mo insertase)]	GPHN GPH KIAA1385		, PMID: 24128675
Q7Z2K8								1	1	GPRIN1	GRIN1_HUMAN	G protein-regulated inducer of neurite outgrowth 1 (GRIN1)	GPRIN1 KIAA1893
P28799				1					1	GRN	GRN_HUMAN	Progranulin (PGRN) (Acrogranin) (Epithelin precursor) (Glycoprotein of 88 Kda) (GP88) (Glycoprotein 88) (Granulin precursor) (PC cell-derived growth factor) (PCDGF) (Proepithelin) (PEPI) [Cleaved into: Paragranulin; Granulin-1 (Granulin G); Granulin-2 (Gr	GRN		PMID: 40713730
P10915						1			1	HAPLN1	HPLN1_HUMAN	Hyaluronan and proteoglycan link protein 1 (Cartilage-linking protein 1) (Cartilage-link protein) (Proteoglycan link protein)	HAPLN1 CRTL1		PMID: 36982604
P19367					1				1	HK1	HXK1_HUMAN	Hexokinase-1 (EC 2.7.1.1) (Brain form hexokinase) (Hexokinase type I) (HK I) (Hexokinase-A)	HK1		PMID: 39271753
P11142						1			1	HSPA8	HSP7C_HUMAN	Heat shock cognate 71 kDa protein (EC 3.6.4.10) (Heat shock 70 kDa protein 8) (Heat shock protein family A member 8) (Lipopolysaccharide-associated protein 1) (LAP-1) (LPS-associated protein 1)	HSPA8 HSC70 HSP73 HSPA10		PMID: 29764935, PMID: 29016855
P78318						1			1	IGBP1	IGBP1_HUMAN	Immunoglobulin-binding protein 1 (B-cell signal transduction molecule alpha 4) (Protein alpha-4) (CD79a-binding protein 1) (Protein phosphatase 2/4/6 regulatory subunit) (Renal carcinoma antigen NY-REN-16)	IGBP1 IBP1
P46940			1						1	IQGAP1	IQGA1_HUMAN	Ras GTPase-activating-like protein IQGAP1 (p195)	IQGAP1 KIAA0051		PMID: 37600517,PMID: 36262887
Q92945							1		1	KHSRP	FUBP2_HUMAN	Far upstream element-binding protein 2 (FUSE-binding protein 2) (KH type-splicing regulatory protein) (KSRP) (p75)	KHSRP FUBP2
Q14847		1							1	LASP1	LASP1_HUMAN	LIM and SH3 domain protein 1 (LASP-1) (Metastatic lymph node gene 50 protein) (MLN 50)	LASP1 MLN50
P78559		1							1	MAP1A	MAP1A_HUMAN	Microtubule-associated protein 1A (MAP-1A) (Proliferation-related protein p80) [Cleaved into: MAP1A heavy chain; MAP1 light chain LC2]	MAP1A MAP1L
P11137	1								1	MAP2	MTAP2_HUMAN	Microtubule-associated protein 2 (MAP-2)	MAP2
P28482			1						1	MAPK1	MK01_HUMAN	Mitogen-activated protein kinase 1 (MAP kinase 1) (MAPK 1) (EC 2.7.11.24) (ERT1) (Extracellular signal-regulated kinase 2) (ERK-2) (MAP kinase isoform p42) (p42-MAPK) (Mitogen-activated protein kinase 2) (MAP kinase 2) (MAPK 2)	MAPK1 ERK2 PRKM1 PRKM2	Bravo et al. (2024)	PMID: 25511446
P29966								1	1	MARCKS	MARCS_HUMAN	Myristoylated alanine-rich C-kinase substrate (MARCKS) (Protein kinase C substrate, 80 kDa protein, light chain) (80K-L protein) (PKCSL)	MARCKS MACS PRKCSL	Bravo et al. (2024), Samelson et al. (2026)
Q9C0I1	1								1	MTMR12	MTMRC_HUMAN	Myotubularin-related protein 12 (Inactive phosphatidylinositol 3-phosphatase 12) (Phosphatidylinositol 3 phosphate 3-phosphatase adapter subunit) (3-PAP) (3-phosphatase adapter protein)	MTMR12 KIAA1682 PIP3AP
P58546						1			1	MTPN	MTPN_HUMAN	Myotrophin (Protein V-1)	MTPN
Q969H8						1			1	MYDGF	MYDGF_HUMAN	Myeloid-derived growth factor (MYDGF)	MYDGF C19orf10
Q4G0N4					1				1	NADK2	NADK2_HUMAN	NAD kinase 2, mitochondrial (EC 2.7.1.23) (Mitochondrial NAD kinase) (NAD kinase domain-containing protein 1, mitochondrial)	NADK2 C5orf33 MNADK NADKD1
O15394	1								1	NCAM2	NCAM2_HUMAN	Neural cell adhesion molecule 2 (N-CAM-2) (NCAM-2)	NCAM2 NCAM21
Q8NC96	1								1	NECAP1	NECP1_HUMAN	Adaptin ear-binding coat-associated protein 1 (NECAP endocytosis-associated protein 1) (NECAP-1)	NECAP1
Q7Z3B1					1				1	NEGR1	NEGR1_HUMAN	Neuronal growth regulator 1 (IgLON family member 4)	NEGR1 IGLON4 UNQ2433/PRO4993
P01111						1			1	NRAS	RASN_HUMAN	GTPase NRas (EC 3.6.5.2) (Transforming protein N-Ras)	NRAS HRAS1
O95989							1		1	NUDT3	NUDT3_HUMAN	Diphosphoinositol polyphosphate phosphohydrolase 1 (DIPP-1) (EC 3.6.1.52) (Diadenosine hexaphosphate hydrolase) (Ap6A hydrolase) (EC 3.6.1.61) (Endopolyphosphatase) (EC 3.6.1.10) (Nucleoside diphosphate-linked moiety X motif 3) (Nudix motif 3) (m7GpppN-mR	NUDT3 DIPP DIPP1	Kim et al. (2023)
O60890			1						1	OPHN1	OPHN1_HUMAN	Oligophrenin-1	OPHN1
Q15102			1						1	PAFAH1B3	PA1B3_HUMAN	Platelet-activating factor acetylhydrolase IB subunit alpha1 (EC 3.1.1.47) (PAF acetylhydrolase 29 kDa subunit) (PAF-AH 29 kDa subunit) (PAF-AH subunit gamma) (PAFAH subunit gamma)	PAFAH1B3 PAFAHG
O75914	1								1	PAK3	PAK3_HUMAN	Serine/threonine-protein kinase PAK 3 (EC 2.7.11.1) (Beta-PAK) (Oligophrenin-3) (p21-activated kinase 3) (PAK-3)	PAK3 OPHN3
Q9HC56	1								1	PCDH9	PCDH9_HUMAN	Protocadherin-9	PCDH9
P22061							1		1	PCMT1	PIMT_HUMAN	Protein-L-isoaspartate(D-aspartate) O-methyltransferase (PIMT) (EC 2.1.1.77) (L-isoaspartyl protein carboxyl methyltransferase) (Protein L-isoaspartyl/D-aspartyl methyltransferase) (Protein-beta-aspartate methyltransferase)	PCMT1
P54750-4	1								1	PDE1A	PDE1A_HUMAN	Dual specificity calcium/calmodulin-dependent 3',5'-cyclic nucleotide phosphodiesterase 1A (Cam-PDE 1A) (EC 3.1.4.17) (61 kDa Cam-PDE) (hCam-1)	PDE1A
Q00169						1			1	PITPNA	PIPNA_HUMAN	Phosphatidylinositol transfer protein alpha isoform (PI-TP-alpha) (PtdIns transfer protein alpha) (PtdInsTP alpha)	PITPNA PITPN
O43157			1						1	PLXNB1	PLXB1_HUMAN	Plexin-B1 (Semaphorin receptor SEP)	PLXNB1 KIAA0407 PLXN5 SEP		PMID: 38802590
P25789					1				1	PSMA4	PSA4_HUMAN	Proteasome subunit alpha type-4 (Macropain subunit C9) (Multicatalytic endopeptidase complex subunit C9) (Proteasome component C9) (Proteasome subunit L) (Proteasome subunit alpha-3) (alpha-3)	PSMA4 HC9 PSC9
O14818					1				1	PSMA7	PSA7_HUMAN	Proteasome subunit alpha type-7 (Proteasome subunit RC6-1) (Proteasome subunit XAPC7) (Proteasome subunit alpha-4) (alpha-4)	PSMA7 HSPC
P20618					1				1	PSMB1	PSB1_HUMAN	Proteasome subunit beta type-1 (Macropain subunit C5) (Multicatalytic endopeptidase complex subunit C5) (Proteasome component C5) (Proteasome gamma chain) (Proteasome subunit beta-6) (beta-6)	PSMB1 PSC5
P28074					1				1	PSMB5	PSB5_HUMAN	Proteasome subunit beta type-5 (EC 3.4.25.1) (Macropain epsilon chain) (Multicatalytic endopeptidase complex epsilon chain) (Proteasome chain 6) (Proteasome epsilon chain) (Proteasome subunit MB1) (Proteasome subunit X) (Proteasome subunit beta-5) (beta-5	PSMB5 LMPX MB1 X
Q15907								1	1	RAB11B	RB11B_HUMAN	Ras-related protein Rab-11B (EC 3.6.5.2) (GTP-binding protein YPT3)	RAB11B YPT3
Q6IQ22							1		1	RAB12	RAB12_HUMAN	Ras-related protein Rab-12 (EC 3.6.5.2)	RAB12
P61018		1							1	RAB4B	RAB4B_HUMAN	Ras-related protein Rab-4B (EC 3.6.5.2)	RAB4B RAB4 PP1596
P54727							1		1	RAD23B	RD23B_HUMAN	Lysine-specific demethylase RAD23B (EC 1.14.11.-) (UV excision repair protein RAD23 homolog B) (HR23B) (hHR23B) (XP-C repair-complementing complex 58 kDa protein) (p58)	RAD23B
Q96D71								1	1	REPS1	REPS1_HUMAN	RalBP1-associated Eps domain-containing protein 1 (RalBP1-interacting protein 1)	REPS1
P10155					1				1	RO60	RO60_HUMAN	RNA-binding protein RO60 (60 kDa SS-A/Ro ribonucleoprotein) (60 kDa Ro protein) (60 kDa ribonucleoprotein Ro) (RoRNP) (Ro 60 kDa autoantigen) (Ro60 autoantigen) (Sjoegren syndrome antigen A2) (Sjoegren syndrome type A antigen) (SS-A) (TROVE domain family	RO60 SSA2 TROVE2
Q9BZR6					1				1	RTN4R	RTN4R_HUMAN	Reticulon-4 receptor (Nogo receptor) (NgR) (Nogo-66 receptor)	RTN4R NOGOR UNQ330/PRO526
Q86UN3						1			1	RTN4RL2	R4RL2_HUMAN	Reticulon-4 receptor-like 2 (Nogo receptor-like 3) (Nogo-66 receptor homolog 1) (Nogo-66 receptor-related protein 2) (NgR2)	RTN4RL2 NGRH1 NGRL3
Q6P3W7			1						1	SCYL2	SCYL2_HUMAN	SCY1-like protein 2 (Coated vesicle-associated kinase of 104 kDa)	SCYL2 CVAK104 KIAA1360
Q16181		1							1	SEPTIN7	SEPT7_HUMAN	Septin-7 (CDC10 protein homolog)	SEPTIN7 CDC10 SEPT7
Q8NC51								1	1	SERBP1	SERB1_HUMAN	SERPINE1 mRNA-binding protein 1 (PAI1 RNA-binding protein 1) (PAI-RBP1) (Plasminogen activator inhibitor 1 RNA-binding protein)	SERBP1 PAIRBP1 CGI-55	Samelson et al. (2026)
Q9BQI5								1	1	SGIP1	SGIP1_HUMAN	SH3-containing GRB2-like protein 3-interacting protein 1 (Endophilin-3-interacting protein)	SGIP1
Q9Y6R1	1								1	SLC4A4	S4A4_HUMAN	Electrogenic sodium bicarbonate cotransporter 1 (Sodium bicarbonate cotransporter) (Na(+)/HCO3(-) cotransporter) (Solute carrier family 4 member 4) (kNBC1)	SLC4A4 NBC NBC1 NBCE1
Q8N468							1		1	SLC60A1	S60A1_HUMAN	Solute carrier family 60 member 1 (Major facilitator superfamily domain-containing protein 4) (Major facilitator superfamily domain-containing protein 4A)	SLC60A1 MFSD4 MFSD4A UNQ3064/PRO9894
P37840							1		1	SNCA	SYUA_HUMAN	Alpha-synuclein (Non-A beta component of AD amyloid) (Non-A4 component of amyloid precursor) (NACP)	SNCA NACP PARK1
P62304					1				1	SNRPE	RUXE_HUMAN	Small nuclear ribonucleoprotein E (snRNP-E) (Sm protein E) (Sm-E) (SmE)	SNRPE
Q8WY21		1							1	SORCS1	SORC1_HUMAN	VPS10 domain-containing receptor SorCS1 (hSorCS)	SORCS1 SORCS
Q9HCB6			1						1	SPON1	SPON1_HUMAN	Spondin-1 (F-spondin) (Vascular smooth muscle cell growth-promoting factor)	SPON1 KIAA0762 VSGP		PMID: 33782664;16227578
Q92783		1							1	STAM	STAM1_HUMAN	Signal transducing adapter molecule 1 (STAM-1)	STAM STAM1
Q86Y82						1			1	STX12	STX12_HUMAN	Syntaxin-12	STX12
P17600-2							1		1	SYN1	SYN1_HUMAN	Synapsin-1 (Brain protein 4.1) (Synapsin I)	SYN1
P42167								1	1	TMPO	LAP2B_HUMAN	Lamina-associated polypeptide 2, isoforms beta/gamma (Thymopoietin, isoforms beta/gamma) (TP beta/gamma) (Thymopoietin-related peptide isoforms beta/gamma) (TPRP isoforms beta/gamma) [Cleaved into: Thymopoietin (TP) (Splenin); Thymopentin (TP5)]	TMPO LAP2
P55327-4								1	1	TPD52	TPD52_HUMAN	Tumor protein D52 (Protein N8)	TPD52	Bravo et al. (2024)
O43399								1	1	TPD52L2	TPD54_HUMAN	Tumor protein D54 (hD54) (Tumor protein D52-like 2)	TPD52L2
P29144					1				1	TPP2	TPP2_HUMAN	Tripeptidyl-peptidase 2 (TPP-2) (EC 3.4.14.10) (Tripeptidyl aminopeptidase) (Tripeptidyl-peptidase II) (TPP-II)	TPP2
O94811								1	1	TPPP	TPPP_HUMAN	Tubulin polymerization-promoting protein (TPPP) (EC 3.6.5.-) (25 kDa brain-specific protein) (TPPP/p25) (p24) (p25-alpha)	TPPP TPPP1
Q96Q11						1			1	TRNT1	TRNT1_HUMAN	CCA tRNA nucleotidyltransferase 1, mitochondrial (EC 2.7.7.72) (Mitochondrial tRNA nucleotidyl transferase, CCA-adding) (mt CCA-adding enzyme) (mt tRNA CCA-diphosphorylase) (mt tRNA CCA-pyrophosphorylase) (mt tRNA adenylyltransferase)	TRNT1 CGI-47
Q8N6N2	1								1	TTC9B	TTC9B_HUMAN	Tetratricopeptide repeat protein 9B (TPR repeat protein 9B)	TTC9B
Q9UHD9		1							1	UBQLN2	UBQL2_HUMAN	Ubiquilin-2 (Chap1) (DSK2 homolog) (Protein linking IAP with cytoskeleton 2) (PLIC-2) (hPLIC-2) (Ubiquitin-like product Chap1/Dsk2)	UBQLN2 N4BP4 PLIC2 HRIHFB2157
P61960							1		1	UFM1	UFM1_HUMAN	Ubiquitin-fold modifier 1	UFM1 C13orf20 BM-002	Bravo et al. (2024), Samelson et al. (2026)
Q16851					1				1	UGP2	UGPA_HUMAN	UTP--glucose-1-phosphate uridylyltransferase (EC 2.7.7.9) (UDP-glucose pyrophosphorylase) (UDPGP) (UGPase)	UGP2 UGP1
O95292		1							1	VAPB	VAPB_HUMAN	Vesicle-associated membrane protein-associated protein B/C (VAMP-B/VAMP-C) (VAMP-associated protein B/C) (VAP-B/VAP-C)	VAPB UNQ484/PRO983
Q6PCB0				1					1	VWA1	VWA1_HUMAN	von Willebrand factor A domain-containing protein 1	VWA1
Q9UPY6	1								1	WASF3	WASF3_HUMAN	Actin-binding protein WASF3 (Protein WAVE-3) (Verprolin homology domain-containing protein 3) (Wiskott-Aldrich syndrome protein family member 3) (WASP family protein member 3)	WASF3 KIAA0900 SCAR3 WAVE3
Q5JSH3	1								1	WDR44	WDR44_HUMAN	WD repeat-containing protein 44 (Rab11-binding protein) (Rab11BP) (Rabphilin-11)	WDR44 RPH11
	19	19	19	6	19	19	19	19
