## Supplementary Table 10 for "Quantitation of Spatial Proteoforms in Alzheimer’s Disease"

### Sheet: Sheet1
GO term	description	link	enrichmentRatio	pValue	FDR	Proteins
GO:0034113	heterotypic cell-cell adhesion	http://amigo.geneontology.org/amigo/term/GO:0034113	16.1238	1.83946e-06	0.00156354	P05556;P02647;Q9NVD7;O75955;P04216;P41217
GO:0006898	receptor-mediated endocytosis	http://amigo.geneontology.org/amigo/term/GO:0006898	4.88769	9.31933e-05	0.0280073	P07355;P05556;P02768;P02787;P02647;Q92609;P27797;P68871;O75955
GO:0072512	trivalent inorganic cation transport	http://amigo.geneontology.org/amigo/term/GO:0072512	16.4066	9.93027e-05	0.0280073	P02787;P38606;P21281;O95670
GO:0034109	homotypic cell-cell adhesion	http://amigo.geneontology.org/amigo/term/GO:0034109	9.99123	0.000142601	0.0280073	P21333;P04792;O00299;Q86UX7;P68871
GO:0002576	platelet degranulation	http://amigo.geneontology.org/amigo/term/GO:0002576	7.36361	0.000164749	0.0280073	P21333;P02768;P02787;P02647;Q86UX7;P68366
GO:0031589	cell-substrate adhesion	http://amigo.geneontology.org/amigo/term/GO:0031589	4.22521	0.000277806	0.0393559	P21333;P05556;P02647;Q86UX7;Q9NVD7;P27797;P21359;Q9C0H9;P04216
