## Supplementary Table 11 for "Quantitation of Spatial Proteoforms in Alzheimer’s Disease"

### Sheet: Sheet1
GO term	description	link	enrichmentRatio	pValue	FDR	Proteins
GO:0008536	Ran GTPase binding	http://amigo.geneontology.org/amigo/term/GO:0008536	10.0547	0.000642396	0.0226445	Q9UIA9;Q14974;O95373;O00410
GO:0016765	transferase activity, transferring alkyl or aryl (other than methyl) groups	http://amigo.geneontology.org/amigo/term/GO:0016765	8.52852	0.000289811	0.0136211	P52788;Q9NR45;Q92696;P53611;O14880
GO:0051082	unfolded protein binding	http://amigo.geneontology.org/amigo/term/GO:0051082	8.09486	4.17104e-07	0.000117623	P08238;Q9HAV7;P07900;P62937;Q99733;P25686;O60884;Q9Y230;Q15388;P68371
GO:0008565	protein transporter activity	http://amigo.geneontology.org/amigo/term/GO:0008565	7.51276	3.95645e-05	0.00474448	Q9UBQ0;Q96QK1;Q14974;O95373;O00410;Q15388;O94826
GO:0032182	ubiquitin-like protein binding	http://amigo.geneontology.org/amigo/term/GO:0032182	6.09698	0.000449401	0.0181044	P09936;Q9UNZ2;Q96FW1;P15374;Q8TAT6;P25686
GO:0031072	heat shock protein binding	http://amigo.geneontology.org/amigo/term/GO:0031072	5.86523	0.000190365	0.0107366	P08238;Q99615;P53602;Q14974;Q02790;P25686;O60884
GO:0008022	protein C-terminus binding	http://amigo.geneontology.org/amigo/term/GO:0008022	4.08639	0.000773429	0.0242341	P12956;P31146;P27348;Q99963;Q03001;Q96F85;P05026;P35232
GO:0044389	ubiquitin-like protein ligase binding	http://amigo.geneontology.org/amigo/term/GO:0044389	3.84642	6.72977e-05	0.00474448	P09936;P06744;Q96FW1;P08238;O14964;Q13617;P07900;P17612;Q8TAT6;P62258;P05141;P07437
GO:0016887	ATPase activity	http://amigo.geneontology.org/amigo/term/GO:0016887	3.27121	5.255e-05	0.00474448	Q15257;Q13838;P12956;Q92499;P08238;Q9BUQ8;P07900;Q9NTK5;P42285;P05026;Q9Y230;P48047;P24539;P56385;O75947
