## Supplementary Table 12 for "Quantitation of Spatial Proteoforms in Alzheimer’s Disease"

### Sheet: Sheet1
Uniprot	Gene	P3	P2	S2	S3
Q9BXS0	COL25A1	3.20774					overlap with Hales et al. 2016
P0C0L4	C4A	1.82944	1.01792	0.987685	0.625738		overlap with Bai et al. 2013
P05067	APP	1.49978					Proteins up-regulated in our AD P3 fraction and AD insoluble fraction from Hales et al. and Bai et al.
Q14956	GPNMB	1.16607	1.13816
P01024	C3	1.09153
P02649	APOE	1.04614
P10636	MAPT	1.54399			0.293959
P40121	CAPG	1.7566	1.17505	0.52306	1.05033
Q9UIC8	LCMT1	1.40545
Q99447	PCYT2	1.33457		-0.818579
O15540	FABP7	1.31325
Q02790	FKBP4	1.30976		-0.537424
Q14697	GANAB	0.941106	0.121679		-0.281036
Q12907	LMAN2	0.932817
Q96IU4	ABHD14B	0.9115
Q9NRV9	HEBP1	0.804054
Q9UNS2	COPS3	0.784923
Q9UBQ0	VPS29	0.680774		-1.23107
Q9BX68	HINT2	0.528071	0.359521
P43034	PAFAH1B1	0.487486		-0.673463
Q96F85	CNRIP1	0.462576		-0.296899
Q13423	NNT	0.425459		1.57434
P12694	BCKDHA	0.410341
Q9Y2Q0	ATP8A1	0.351628
O43272	PRODH	0.678973
P14136	GFAP	2.60975
P42330	AKR1C3	1.79784
P08294	SOD3	1.76765		0.678973
O95631	NTN1	1.73855
P21741	MDK	1.68077
Q9BXJ0	C1QTNF5	1.56657
Q9BXP5	SRRT	1.04124
Q8WXF1	PSPC1	0.713696		-0.940645
Q05519	SRSF11	0.696884
Q15233	NONO	0.586885
P12956	XRCC6	0.389567		-2.1976
P51991	HNRNPA3	0.243669		-1.16488
