## Supplementary Table 13 for "Quantitation of Spatial Proteoforms in Alzheimer’s Disease"

### Sheet: Sheet1
Uniprot	Gene	P3	S2	Total	DownAD	UpAD	Discord	Mitochondria localization
P21796	VDAC1	-0.962969	1.8922	2	1	1	Yes	Yes
P05166	PCCB	-0.813499	0.524064	2	1	1	Yes	Yes
P47985	UQCRFS1	-0.732165	0.892197	2	1	1	Yes	Yes
O75947	ATP5PD	-0.710756	2.07348	2	1	1	Yes	Yes
Q15388	TOMM20	-0.701342	0.945608	2	1	1	Yes	Yes
P45880	VDAC2	-0.696658	1.64432	2	1	1	Yes	Yes
O14880	MGST3	-0.687335	1.78031	2	1	1	Yes	Yes
P22695	UQCRC2	-0.666576	1.53705	2	1	1	Yes	Yes
P24539	ATP5PB	-0.650635	1.76214	2	1	1	Yes	Yes
Q9Y6M9	NDUFB9	-0.625934	1.05242	2	1	1	Yes	Yes
P12532	CKMT1A	-0.575615	0.265437	2	1	1	Yes	Yes
Q9NX14	NDUFB11	-0.564905	0.943359	2	1	1	Yes	Yes
P05141	SLC25A5	-0.545824	1.88401	2	1	1	Yes	Yes
P49411	TUFM	-0.510457	1.59216	2	1	1	Yes	Yes
Q9Y6C9	MTCH2	-0.479955	1.05728	3	1	2	Yes	Yes
P00403	MT-CO2	-0.477944	1.7194	2	1	1	Yes	Yes
O75746	SLC25A12	-0.473931	1.36737	2	1	1	Yes	Yes
P14406	COX7A2	-0.42082	1.34653	2	1	1	Yes	Yes
P48047	ATP5PO	-0.37707	1.06074	2	1	1	Yes	Yes
Q9NZ45	CISD1	-0.37146	1.1846	2	1	1	Yes	Yes
P31040	SDHA	-0.360305	0.42975	2	1	1	Yes	Yes
P12235	SLC25A4	-0.349235	1.8127	2	1	1	Yes	Yes
P56385	ATP5ME	-0.227692	1.88908	2	1	1	Yes	Yes
P68371	TUBB4B	-0.698998	0.457332	4	3	1	Yes
P04350	TUBB4A	-0.696658	0.868687	3	2	1	Yes
P07437	TUBB	-0.668868	0.773996	3	2	1	Yes
Q9Y6K8	AK5	-0.652901	2.02609	2	1	1	Yes
P13716	ALAD	-0.628162	0.824564	2	1	1	Yes
P13987	CD59	-0.628162	0.594549	2	1	1	Yes
P26373	RPL13	-0.573467	0.715454	2	1	1	Yes
P30086	PEBP1	-0.547932	0.237564	3	2	1	Yes
O00233	PSMD9	-0.54372	1.0165	2	1	1	Yes
O60884	DNAJA2	-0.535332	0.807355	2	1	1	Yes
O95834-3	EML2	-0.426625	0.62854	2	1	1	Yes
Q9UHA4	LAMTOR3	-0.378944	0.424385	2	1	1	Yes
P05026	ATP1B1	-0.309359	0.498761	2	1	1	Yes
Q14257	RCN2	-0.24127	0.516015	3	2	1	Yes
Q9H313	TTYH1	-0.234465	0.571434	2	1	1	Yes
