## Supplementary Table 17 for "Quantitation of Spatial Proteoforms in Alzheimer’s Disease"

### Sheet: S2
Genes	Mouse.Uniprot	Human.Uniprot	P3_Human	P3(12mo)_mouse	P3(2mo)_mouse	P3(5mo)_mouse	S2_Human	S2(12mo)_mouse	S2(2mo)_mouse	S2(5mo)_mouse
Apoe	P08226	P02649	1.04614	-2.30565
Atp5f1b	P56480	P06576	-0.293359			0.576297
Cacna2d3	Q9Z1L5	Q8IZS8	-0.630394		1.82327
Cbr1	P48758	P16152	0.953079	-2.53254
Cd200	O54901	P41217	-0.948976			0.671547
Cdc42ep4	Q9JM96	Q9H3Q1	0.851199	-1.70079
Cntn1	P12960	Q12860	-0.675765			0.682695
Cox5b	P19536	P10606	-0.72738			1.81452
Dnaja4	Q9JMC3	Q8WW22	-0.68966		0.770422
Ehd1	Q9WVK4	Q9H4M9	0.210389	-10
Eprs1	Q8CGC7	P07814	-0.307573			0.499287
Fasn	P19096	P49327	0.365133	-3.53515			-1.191	1.24658
Flot2	Q60634	Q14254	-0.608232			1.35367
Hnrnpk	P61979	P61978-3	0.27858	-10
Pdia3	P27773	P30101	1.09559	-10
Pdia4	P08003	P13667	0.798258	-10		0.485012
Pdlim5	Q8CI51	Q96HC4	0.983313	-10
Pfn1	P62962	P07737	0.965692	-1.65309
Prkce	P16054	Q02156	-0.535332			0.43648
Ptbp2	Q91Z31	Q9UKA9	0.45628	-1.82016
Rcn2	Q8BP92	Q14257	-0.24127	-2.422	0.502585
Rpl13	P47963	P26373	-0.573467			0.814636
Rpn2	Q9DBG6	P04844	0.554834	-10
Sdha	Q8K2B3	P31040	-0.360305			1.14817
Tomm70	Q9CZW5	O94826	0.97673	-10			-0.394032	1.3914
Tpi1	P17751	P60174	0.908429	-3.82623
Ywhae	P62259	P62258	0.547943	-10			-0.496142	1.98853
Aak1	Q3UHJ0	Q2M2I8					-0.744197	0.993067
Acly	Q91V92	P53396-2					-0.45799	1.34794
Afdn	Q9QZQ1	P55196-1					-0.614845	2.64595
Agap2	Q3UHD9	Q99490					-0.682696	6.22959
Ap1b1	O35643	Q10567					-0.45799	2.56646
Ap1m1	P35585	Q9BXS5					-0.894322	1.15916
Ap1s1	P61967	P61966					-1.61706	0.965091
Ap2a1	P17426	O95782					-0.477944	10
Ap3b2	Q9JME5	Q13367					-1.64386	0.854841
Appl1	Q8K3H0	Q9UKG1					-0.841663	1.13838
Arhgdia	Q99PT1	P52565					-0.305788	2.33433
Armc1	Q9D7A8	Q9NVT9					-0.614845	10
Asap2	Q7SIG6	O43150					-1.25498	0.768338
Atcay	Q8BHE3	Q86WG3					-1.30757	0.750229
Baiap2	Q8BKX1	Q9UQB8					-0.982791	0.592619
Brcc3	P46737	P46736					-0.118727	0.879478
Cadps	Q80TJ1	Q9ULU8					-1.71312	10
Camk2a	P11798	Q9UQM7					0.799916	-10
Chn1	Q91V57	P15882					-1.65745	0.388139
Ciapin1	Q8WTY4	Q6FI81					-0.597278	6.07368
Ckb	Q04447	P12277					-0.72977	10
Clasp1	Q80TV8	Q7Z460					-0.96016	0.699913
Clasp2	Q8BRT1	O75122-3					-0.818579	0.557881
Cltc	Q68FD5	Q00610					-0.813499	10
Copg2	Q9QXK3	Q9UBF2					-0.473931	0.684219
Crkl	P47941	P46109					-0.504305	0.943588
Crmp1	P97427	Q14194					-2.50635	10
Ctnnb1	Q02248	P35222					-0.8863	0.500385
Cul2	Q9D4H8	Q13617					-0.965784	1.05274
Dctn4	Q8CBY8	Q9UJW0					-0.701342	0.905438
Ddx1	Q91VR5	Q92499					-1.43831	1.66128
Ddx39b	Q9Z1N5	Q13838					-0.486004	0.801221
Ddx5	Q61656	P17844					-1.73216	0.361739
Dhx9	O70133	Q08211					-0.22095	1.49564
Diaph1	O08808	O60610					-1.02327	0.922926
Dlg2	Q91XM9	Q15700-3					-0.768568	0.958362
Dlg3	P70175	Q92796					-0.78339	0.639701
Dnajc7	Q9QYI3	Q99615					-0.662004	0.310598
Dnm1l	Q8K1M6	O00429-6					-1.0862	10
Drg1	P32233	Q9Y295					-0.91866	0.717481
Dst	Q91ZU6	Q03001					-0.562772	0.387256
Ehbp1	Q69ZW3	Q8NDI1					-0.39973	0.713486
Eif3l	Q8QZY1	Q9Y262					-0.496142	1.91732
Eif4g1	Q6NZJ6	Q04637					-0.597278	0.404928
Enoph1	Q8BGB7	Q9UHY7					-0.28279	10
Fscn1	Q61553	Q16658					-0.736966	3.77183
Gclc	P97494	P48506					-0.859876	1.21862
Gmps	Q3THK7	P49915					-0.248108	0.579082
Gpi	P06745	P06744					-0.988504	1.86705
Gps1	Q99LD4	Q13098					-0.625934	1.27805
Hars1	Q61035	P12081					-0.564905	1.04297
Hgs	Q99LI8	O14964					-1.01742	0.742219
Hip1r	Q9JKY5	O75146					-0.562772	0.646052
Hmgcs1	Q8JZK9	Q01581					-1.52284	1.05982
Hnrnpa3	Q8BG05	P51991					-1.16488	1.07495
Hsp90aa1	P07901	P07900					-0.793357	1.03438
Hsp90ab1	P11499	P08238					-1.13289	1.25841
Igsf8	Q8R366	Q969P0					-0.293359	2.12779
Inpp4a	Q9EPW0	Q96PE3					-1.22432	1.48477
Ipo7	Q9EPL8	O95373					-0.545824	10
Iqsec1	Q8R0S2	Q6DN90					-0.935117	2.54361
Katnal1	Q8K0T4	Q9BW62					-0.442222	10
Macrod2	Q3UYG8	A1Z1Q3-1					-0.473931	0.786716
Mapk3	Q63844	P27361					-0.498179	2.26841
Mccc2	Q3ULD5	Q9HCC0					0.803227	-10
Mien1	Q9CQ86	Q9BRT3					-0.77596	0.733388
Naa15	Q80UM3	Q9BXJ9					-0.450084	0.960182
Napb	P28663	Q9H115					-0.703689	1.58053
Napg	Q9CWZ7	Q99747					-0.320126	1.24128
Ncdn	Q9Z0E0	Q9UBB6					-0.706041	1.0898
Ndufs4	Q9CXZ1	O43181					0.886745	-2.28056
Nploc4	P60670	Q8TAT6					-0.610433	1.36104
Osbpl2	Q8BX94	Q9H1P3					-1.18442	0.65607
Pafah1b1	P63005	P43034					-0.673463	0.565953
Pak1	O88643	Q13153					-0.454032	0.988625
Pde1a	Q61481	P54750-4					-0.810966	1.76836
Pgam1	Q9DBJ1	P18669					-0.571322	2.67479
Pgm2l1	Q8CAA7	Q6PCE3					-0.465938	3.06392
Pip4k2a	O70172	P48426					-0.356606	2.07683
Pip4k2b	Q80XI4	P78356					-0.875672	1.88081
Ppia	P17742	P62937					-0.518701	1.08646
Ppil3	Q9D6L8	Q9H2H8					-1.48197	0.789954
Ppp1r21	Q3TDD9	Q6ZMI0					-0.826233	1.44719
Ppp2r1a	Q76MZ3	P30153					-0.744197	1.56082
Prep	Q9QUR6	P48147					-0.888969	1.25877
Prkacb	P68181	P22694-9					-1.1016	0.718585
Prpf8	Q99PV0	Q6P2Q9					-0.467932	0.453155
Prpsap2	Q8R574	O60256					0.168642	-10
Pspc1	Q8R326	Q8WXF1					-0.940645	1.19223
Ptpn23	Q6PB44	Q9H3S7					-0.894322	1.41347
Rab4b	Q91ZR1	P61018					-0.552156	10
Rabep1	O35551	Q15276					-0.766112	0.806324
Rap1gds1	E9Q912	P52306					-1.40736	1.14528
Rasal1	Q9Z268	O95294-4					-0.696658	1.53586
Rock2	P70336	O75116					-0.852042	1.01686
Scrn1	Q9CZC8	Q12765					-0.336428	0.925651
Sec14l2	Q99J08	O76054					-0.486004	0.878061
Selenbp1	P17563	Q13228					0.615416	-10
Sh3gl1	Q62419	Q99961					-0.531156	0.939298
Sh3glb1	Q9JK48	Q9Y371					-0.452057	1.66361
Slk	O54988	Q9H2G2					-0.58208	10
Sms	P97355	P52788					-0.724993	1.54079
Snx6	Q6P8X1	Q9UNH7					-0.560643	1.84331
Sptbn1	Q62261	Q01082					-0.340075	1.88109
Stx1a	O35526	Q16623					-0.403542	10
Synj1	Q8CHC4	O43426					-1.11404	0.956232
Syt1	P46096	P21579					-0.558517	10
Taok1	Q5F2E8	Q7L7X3					-0.85726	0.573183
Tbcd	Q8BYA0	Q9BTW9					-0.810966	2.61877
Tln2	Q71LX4	Q9Y4G6					-0.72738	0.985061
Tpt1	P63028	P13693					-0.316528	1.37453
Trap1	Q9CQN1	Q12931					-1.14561	0.652153
Ube2o	Q6ZPJ3	Q9C0C9					-0.641604	0.629916
Uchl1	Q9R0P9	P09936					-1.12973	1.54346
Usp14	Q9JMA1	P54578					-1.0145	0.734874
Usp7	Q6A4J8	Q93009					-1.03209	1.05656
Vps13a	Q5H8C4	Q96RL7					-0.483985	0.916849
Vps26b	Q8C0E2	Q4G0F5					-0.668868	1.56113
Vps35	Q9EQH3	Q96QK1					-1.18115	10
Vta1	Q9CR26	Q9NP79					-1.11404	1.32006
Xpo7	Q9EPK7	Q9UIA9					-1.09234	1.04337
Yars1	Q91WQ3	P54577					-0.632629	0.946551
Ykt6	Q9CQW1	O15498					-0.41889	10
Ywhaq	P68254	P27348					-0.8863	1.20541
Ywhaz	P63101	P63104					-0.875672	1.2892

### Sheet: P3
Genes	Mouse.Uniprot	Human.Uniprot	P3_Human	P3(12mo)_mouse	P3(2mo)_mouse	P3(5mo)_mouse	S2_Human	S2(12mo)_mouse	S2(2mo)_mouse	S2(5mo)_mouse
Apoe	P08226	P02649	1.04614	-2.30565
Atp5f1b	P56480	P06576	-0.293359	0.576297
Cacna2d3	Q9Z1L5	Q8IZS8	-0.630394	1.82327
Cbr1	P48758	P16152	0.953079	-2.53254
Cd200	O54901	P41217	-0.948976	0.671547
Cdc42ep4	Q9JM96	Q9H3Q1	0.851199	-1.70079
Cntn1	P12960	Q12860	-0.675765	0.682695
Cox5b	P19536	P10606	-0.72738	1.81452
Dnaja4	Q9JMC3	Q8WW22	-0.68966	0.770422
Ehd1	Q9WVK4	Q9H4M9	0.210389	-10
Eprs1	Q8CGC7	P07814	-0.307573	0.499287
Fasn	P19096	P49327	0.365133	-3.53515			-1.191	1.24658
Flot2	Q60634	Q14254	-0.608232	1.35367
Hnrnpk	P61979	P61978-3	0.27858	-10
Pdia3	P27773	P30101	1.09559	-10
Pdia4	P08003	P13667	0.798258	-10
Pdlim5	Q8CI51	Q96HC4	0.983313	-10
Pfn1	P62962	P07737	0.965692	-1.65309
Prkce	P16054	Q02156	-0.535332	0.43648
Ptbp2	Q91Z31	Q9UKA9	0.45628	-1.82016
Rcn2	Q8BP92	Q14257	-0.24127	-2.422
Rpl13	P47963	P26373	-0.573467	0.814636
Rpn2	Q9DBG6	P04844	0.554834	-10
Sdha	Q8K2B3	P31040	-0.360305	1.14817
Tomm70	Q9CZW5	O94826	0.97673	-10			-0.394032	1.3914
Tpi1	P17751	P60174	0.908429	-3.82623
Ywhae	P62259	P62258	0.547943	-10			-0.496142	1.98853
Aak1	Q3UHJ0	Q2M2I8					-0.744197	0.993067
Acly	Q91V92	P53396-2					-0.45799	1.34794
Afdn	Q9QZQ1	P55196-1					-0.614845	2.64595
Agap2	Q3UHD9	Q99490					-0.682696	6.22959
Ap1b1	O35643	Q10567					-0.45799	2.56646
Ap1m1	P35585	Q9BXS5					-0.894322	1.15916
Ap1s1	P61967	P61966					-1.61706	0.965091
Ap2a1	P17426	O95782					-0.477944	10
Ap3b2	Q9JME5	Q13367					-1.64386	0.854841
Appl1	Q8K3H0	Q9UKG1					-0.841663	1.13838
Arhgdia	Q99PT1	P52565					-0.305788	2.33433
Armc1	Q9D7A8	Q9NVT9					-0.614845	10
Asap2	Q7SIG6	O43150					-1.25498	0.768338
Atcay	Q8BHE3	Q86WG3					-1.30757	0.750229
Baiap2	Q8BKX1	Q9UQB8					-0.982791	0.592619
Brcc3	P46737	P46736					-0.118727	0.879478
Cadps	Q80TJ1	Q9ULU8					-1.71312	10
Camk2a	P11798	Q9UQM7					0.799916	-10
Chn1	Q91V57	P15882					-1.65745	0.388139
Ciapin1	Q8WTY4	Q6FI81					-0.597278	6.07368
Ckb	Q04447	P12277					-0.72977	10
Clasp1	Q80TV8	Q7Z460					-0.96016	0.699913
Clasp2	Q8BRT1	O75122-3					-0.818579	0.557881
Cltc	Q68FD5	Q00610					-0.813499	10
Copg2	Q9QXK3	Q9UBF2					-0.473931	0.684219
Crkl	P47941	P46109					-0.504305	0.943588
Crmp1	P97427	Q14194					-2.50635	10
Ctnnb1	Q02248	P35222					-0.8863	0.500385
Cul2	Q9D4H8	Q13617					-0.965784	1.05274
Dctn4	Q8CBY8	Q9UJW0					-0.701342	0.905438
Ddx1	Q91VR5	Q92499					-1.43831	1.66128
Ddx39b	Q9Z1N5	Q13838					-0.486004	0.801221
Ddx5	Q61656	P17844					-1.73216	0.361739
Dhx9	O70133	Q08211					-0.22095	1.49564
Diaph1	O08808	O60610					-1.02327	0.922926
Dlg2	Q91XM9	Q15700-3					-0.768568	0.958362
Dlg3	P70175	Q92796					-0.78339	0.639701
Dnajc7	Q9QYI3	Q99615					-0.662004	0.310598
Dnm1l	Q8K1M6	O00429-6					-1.0862	10
Drg1	P32233	Q9Y295					-0.91866	0.717481
Dst	Q91ZU6	Q03001					-0.562772	0.387256
Ehbp1	Q69ZW3	Q8NDI1					-0.39973	0.713486
Eif3l	Q8QZY1	Q9Y262					-0.496142	1.91732
Eif4g1	Q6NZJ6	Q04637					-0.597278	0.404928
Enoph1	Q8BGB7	Q9UHY7					-0.28279	10
Fscn1	Q61553	Q16658					-0.736966	3.77183
Gclc	P97494	P48506					-0.859876	1.21862
Gmps	Q3THK7	P49915					-0.248108	0.579082
Gpi	P06745	P06744					-0.988504	1.86705
Gps1	Q99LD4	Q13098					-0.625934	1.27805
Hars1	Q61035	P12081					-0.564905	1.04297
Hgs	Q99LI8	O14964					-1.01742	0.742219
Hip1r	Q9JKY5	O75146					-0.562772	0.646052
Hmgcs1	Q8JZK9	Q01581					-1.52284	1.05982
Hnrnpa3	Q8BG05	P51991					-1.16488	1.07495
Hsp90aa1	P07901	P07900					-0.793357	1.03438
Hsp90ab1	P11499	P08238					-1.13289	1.25841
Igsf8	Q8R366	Q969P0					-0.293359	2.12779
Inpp4a	Q9EPW0	Q96PE3					-1.22432	1.48477
Ipo7	Q9EPL8	O95373					-0.545824	10
Iqsec1	Q8R0S2	Q6DN90					-0.935117	2.54361
Katnal1	Q8K0T4	Q9BW62					-0.442222	10
Macrod2	Q3UYG8	A1Z1Q3-1					-0.473931	0.786716
Mapk3	Q63844	P27361					-0.498179	2.26841
Mccc2	Q3ULD5	Q9HCC0					0.803227	-10
Mien1	Q9CQ86	Q9BRT3					-0.77596	0.733388
Naa15	Q80UM3	Q9BXJ9					-0.450084	0.960182
Napb	P28663	Q9H115					-0.703689	1.58053
Napg	Q9CWZ7	Q99747					-0.320126	1.24128
Ncdn	Q9Z0E0	Q9UBB6					-0.706041	1.0898
Ndufs4	Q9CXZ1	O43181					0.886745	-2.28056
Nploc4	P60670	Q8TAT6					-0.610433	1.36104
Osbpl2	Q8BX94	Q9H1P3					-1.18442	0.65607
Pafah1b1	P63005	P43034					-0.673463	0.565953
Pak1	O88643	Q13153					-0.454032	0.988625
Pde1a	Q61481	P54750-4					-0.810966	1.76836
Pgam1	Q9DBJ1	P18669					-0.571322	2.67479
Pgm2l1	Q8CAA7	Q6PCE3					-0.465938	3.06392
Pip4k2a	O70172	P48426					-0.356606	2.07683
Pip4k2b	Q80XI4	P78356					-0.875672	1.88081
Ppia	P17742	P62937					-0.518701	1.08646
Ppil3	Q9D6L8	Q9H2H8					-1.48197	0.789954
Ppp1r21	Q3TDD9	Q6ZMI0					-0.826233	1.44719
Ppp2r1a	Q76MZ3	P30153					-0.744197	1.56082
Prep	Q9QUR6	P48147					-0.888969	1.25877
Prkacb	P68181	P22694-9					-1.1016	0.718585
Prpf8	Q99PV0	Q6P2Q9					-0.467932	0.453155
Prpsap2	Q8R574	O60256					0.168642	-10
Pspc1	Q8R326	Q8WXF1					-0.940645	1.19223
Ptpn23	Q6PB44	Q9H3S7					-0.894322	1.41347
Rab4b	Q91ZR1	P61018					-0.552156	10
Rabep1	O35551	Q15276					-0.766112	0.806324
Rap1gds1	E9Q912	P52306					-1.40736	1.14528
Rasal1	Q9Z268	O95294-4					-0.696658	1.53586
Rock2	P70336	O75116					-0.852042	1.01686
Scrn1	Q9CZC8	Q12765					-0.336428	0.925651
Sec14l2	Q99J08	O76054					-0.486004	0.878061
Selenbp1	P17563	Q13228					0.615416	-10
Sh3gl1	Q62419	Q99961					-0.531156	0.939298
Sh3glb1	Q9JK48	Q9Y371					-0.452057	1.66361
Slk	O54988	Q9H2G2					-0.58208	10
Sms	P97355	P52788					-0.724993	1.54079
Snx6	Q6P8X1	Q9UNH7					-0.560643	1.84331
Sptbn1	Q62261	Q01082					-0.340075	1.88109
Stx1a	O35526	Q16623					-0.403542	10
Synj1	Q8CHC4	O43426					-1.11404	0.956232
Syt1	P46096	P21579					-0.558517	10
Taok1	Q5F2E8	Q7L7X3					-0.85726	0.573183
Tbcd	Q8BYA0	Q9BTW9					-0.810966	2.61877
Tln2	Q71LX4	Q9Y4G6					-0.72738	0.985061
Tpt1	P63028	P13693					-0.316528	1.37453
Trap1	Q9CQN1	Q12931					-1.14561	0.652153
Ube2o	Q6ZPJ3	Q9C0C9					-0.641604	0.629916
Uchl1	Q9R0P9	P09936					-1.12973	1.54346
Usp14	Q9JMA1	P54578					-1.0145	0.734874
Usp7	Q6A4J8	Q93009					-1.03209	1.05656
Vps13a	Q5H8C4	Q96RL7					-0.483985	0.916849
Vps26b	Q8C0E2	Q4G0F5					-0.668868	1.56113
Vps35	Q9EQH3	Q96QK1					-1.18115	10
Vta1	Q9CR26	Q9NP79					-1.11404	1.32006
Xpo7	Q9EPK7	Q9UIA9					-1.09234	1.04337
Yars1	Q91WQ3	P54577					-0.632629	0.946551
Ykt6	Q9CQW1	O15498					-0.41889	10
Ywhaq	P68254	P27348					-0.8863	1.20541
Ywhaz	P63101	P63104					-0.875672	1.2892

### Sheet: Key
For each protein, the ratio of log2 transformed AD/WT is reported.
	AD/WT = (average AD (log2(Day7/Day0 ratio)))/ (average WT (log2 (Day7/Day0 ratio)))
Proteins that had average log2 AD Day7/Day0 ratio > 0, but average log2 WT Day7/Day0 ratio < 0 were assigned the value of -10
Proteins that had average log2 WT Day7/Day0 ratio > 0, but average log2 AD Day7/Day0 ratio < 0 were assigned the value of 10
