## Supplementary Table 16 for "Quantitation of Spatial Proteoforms in Alzheimer’s Disease"

### Sheet: Sheet1
geneSet	description	link	enrichmentRatio	pValue	FDR	Fraction	Proteins
GO:0050803	regulation of synapse structure or activity	http://amigo.geneontology.org/amigo/term/GO:0050803	5.44313	2.82511e-07	0.000240134	P3	P68369;Q8CI51;P15116;P61979;O54991;Q8C419;P08226;Q60899;Q9WVQ1;Q9D0E1;Q8VD04;Q02248;B0V2N1;Q60865
GO:0016358	dendrite development	http://amigo.geneontology.org/amigo/term/GO:0016358	5.12195	1.52755e-06	0.000649211	P3	Q61644;Q8CI51;P61979;P68510;Q9JLM8;P08226;Q9QYR6;Q8R0S2;Q61701;B0V2N1;Q60865;P14873;Q8BP71
GO:0099173	postsynapse organization	http://amigo.geneontology.org/amigo/term/GO:0099173	5.14228	9.80418e-06	0.00277785	P3	Q8CI51;P15116;P61979;O54991;P08226;Q9WVQ1;Q80UP3;Q9D0E1;B0V2N1;Q9JKY5;Q60865
GO:0035640	exploration behavior	http://amigo.geneontology.org/amigo/term/GO:0035640	14.3664	2.38348e-05	0.00506489	P3	P61922;P68369;Q9ET77;P08226;P70232
GO:0099003	vesicle-mediated transport in synapse	http://amigo.geneontology.org/amigo/term/GO:0099003	4.56608	6.91426e-05	0.0117542	P3	Q61644;Q8BG39;P15116;P63318;P68404;Q9WVQ1;Q8R0S2;Q8VD04;Q02248;Q8C7M3
GO:0048588	developmental cell growth	http://amigo.geneontology.org/amigo/term/GO:0048588	4.37936	9.77891e-05	0.0138535	P3	Q9CZW5;Q8CI51;P48962;P61979;Q8CFV4;Q9JLM8;P08226;Q02248;B0V2N1;P14873
GO:0008380	RNA splicing	http://amigo.geneontology.org/amigo/term/GO:0008380	3.4229	0.000203157	0.0220357	P3	P29341;P26369;P61979;Q61937;Q921F2;Q99JF8;Q91Z31;Q9D0E1;Q61701;Q8CH09;Q99PV0;Q8BP71
GO:1904951	positive regulation of establishment of protein localization	http://amigo.geneontology.org/amigo/term/GO:1904951	3.67097	0.000207395	0.0220357	P3	P61922;P62259;P80316;P80313;Q9CZW5;P68404;Q921F2;Q9D0E1;Q9DBC7;Q61335;O08579
GO:0009141	nucleoside triphosphate metabolic process	http://amigo.geneontology.org/amigo/term/GO:0009141	4.01608	0.000416528	0.036944	P3	P05064;A2ASZ8;O35683;P14094;Q8BH59;Q8K3J1;Q91WD5;Q9DCS9;P17751
GO:1990778	protein localization to cell periphery	http://amigo.geneontology.org/amigo/term/GO:1990778	3.36585	0.000434635	0.036944	P3	Q61644;O88951;P14094;P15116;Q60737;Q9WVK4;Q9R0Q3;Q8C419;Q9WVQ1;Q8VD04;Q99JX3
GO:0099003	vesicle-mediated transport in synapse	http://amigo.geneontology.org/amigo/term/GO:0099003	3.96772	9.4e-25	7.99e-22	S2	O35526;P17426;P46096;Q68FD5;Q80TJ1;Q8K1M6;Q99JI6;Q9EQH3;Q9JJV2;Q9CQD1;P63044;P62492;P17427;O88712;P62814;Q68FF6;P62331;Q9DBG3;P50516;Q7TQF7;Q64332;Q9DBS2;Q61644;O88935;Q8R0S2;O70161;Q8BG39;Q99PT1;P61264;Q9JIS5;Q8C167;Q9D1K2;Q63810;P39054;P47708;P35564;P28663;Q8BYM5;P63011;Q62420;P39053;O88737;Q8BVE3;Q9CZT8;Q99MI1;Q62442;Q9QYX7;P60469;P57746;Q3UHJ0;Q9WTT4;Q9CS84;Q9EP69;Q91WZ8;Q62419;P63040;Q62283;…
GO:0006520	amino acid metabolic process	http://amigo.geneontology.org/amigo/term/GO:0006520	3.01033	3.28e-14	1.4e-11	S2	P61922;P26443;P28650;Q8BGB7;Q8BVI4;Q8BWF0;Q922D8;Q9JHI5;Q9EQ20;Q9CZD3;O08749;Q9D2G2;Q8QZT1;Q9DBL1;P05201;Q5SUR0;Q8C0M9;P15105;Q71RI9;Q8R3P0;P16460;Q8R016;Q99LX0;Q9D0I9;Q64737;P26638;Q8BU30;Q8QZS1;P23506;Q8QZR5;Q9WVL0;Q8BGT5;Q61753;P97494;P24288;Q922Q4;Q9D0R2;Q8BGQ7;Q99LS3;Q8BMJ2;Q61035;P29758;Q922B2;Q9Z110;Q91WQ3;Q99MN1;Q8BLY2;P32921;Q8BHE3;Q99K85;Q9WU79;O35969;Q3THK7;P48318;P47856;Q99JT9;Q61024
GO:0030100	regulation of endocytosis	http://amigo.geneontology.org/amigo/term/GO:0030100	2.81991	5.67e-14	1.61e-11	S2	Q61187;P17426;P56371;Q8K1M6;Q8VD37;Q91ZR1;P35278;P46460;Q9DBG3;Q7TQF7;Q61644;Q9EPJ9;Q8R0S2;O70161;P61264;P63328;Q9QYC0;Q63810;P39054;P28663;P21981;Q62420;Q99J83;P39053;Q810B6;P14211;P22682;P09813;Q9EQP2;P63158;Q9QZM0;Q8K3H0;Q61735;Q9Z2D1;Q3UHJ0;Q9D1C8;Q99JB8;E9PUQ8;Q91WZ8;Q8BW96;Q62419;Q62283;P84078;Q8VDD5;Q80UP5;P41241;Q7M6Y3;P63017;Q8CFE4;P84075;O08586;Q5SSL4;Q9JKY5;P12023;P08226;P34152;P01027;…
GO:0019693	ribose phosphate metabolic process	http://amigo.geneontology.org/amigo/term/GO:0019693	2.37758	4.42e-13	9.39e-11	S2	P15532;P16858;P28650;P62827;P70349;Q01768;Q03265;Q8BMF4;Q8BWT1;Q8K1M6;Q922D8;Q9D3D9;Q9ET01;Q9R0Y5;P12382;O08749;P62814;Q9D2G2;Q68FF6;Q9D051;Q922H2;Q9JK42;Q8QZT1;P05064;Q9DBL1;P47857;Q5SUR0;P50516;P09411;P17182;Q9CZU6;Q9DBJ1;Q91VR2;P40142;Q9JLB0;Q9WUA3;P17183;Q91V12;P05063;Q01853;P06745;Q61481;Q64737;Q9DBT5;Q8CGY8;Q91V92;Q91WC3;Q9WTP7;P19096;Q5SWU9;Q93092;Q9CS42;Q9D7G0;Q80YV4;Q8JZK9;Q9QUI0;P54869;…
GO:0044282	small molecule catabolic process	http://amigo.geneontology.org/amigo/term/GO:0044282	2.51077	2.45e-12	4.17e-10	S2	P61922;P06151;P16858;P26443;P31786;P60487;Q8BVI4;Q8BWF0;Q8BWT1;Q8R0Y6;Q99KP3;Q9JHI5;Q9JI75;Q9EQ20;P42125;Q8JZN5;P12382;O08749;Q9D2G2;Q8QZT1;O88958;P05064;Q9DBL1;P47857;P05201;P09411;P17182;Q8C0M9;Q9JII6;Q9WUA3;P17183;Q71RI9;Q9R0P3;Q91V12;P06745;Q8R016;Q9D9V3;Q99LX0;Q8QZS1;Q9CRC9;Q8BH95;Q9DCD0;Q8QZR5;Q9WVL0;Q8BGT5;Q99JY0;Q9R0H0;P24288;P29758;P29416;Q9JKX6;O35459;P17751;Q64521;P55096;P54310;Q60823;…
GO:0034248	regulation of amide metabolic process	http://amigo.geneontology.org/amigo/term/GO:0034248	2.4328	5.1e-12	7.22e-10	S2	P16858;Q9DBZ5;P70372;Q8CJF9;P20152;Q922H2;Q9JK42;P62264;Q8CJG0;Q61701;Q63844;P62908;Q9CQC6;P26638;P47962;P63242;Q8CGY8;O55091;Q8BWY3;P63085;P14211;Q8R050;Q9JIF0;Q8BGQ7;Q9R0Q3;Q60865;Q9EP53;P29341;P22315;Q6PB66;Q7M6Y3;Q9Z1N5;P50580;P60335;Q6P542;Q8BHE3;F6ZDS4;P28867;Q9DCJ1;Q9JHW4;Q9Z1X4;P60229;Q60823;Q91VC3;Q99P72;Q9CQN1;Q8K0T0;P54823;Q6ZQ08;P12023;P08226;Q8K0V4;Q9D1J3;Q05D44;Q91W50;Q9JLN9;P04925;…
GO:0099173	postsynapse organization	http://amigo.geneontology.org/amigo/term/GO:0099173	2.8607	9.4e-12	1.04e-09	S2	Q8K1M6;Q8R5M8;Q9EQH3;Q9Z140;Q68FF6;P62331;Q8BFZ3;Q9QZQ1;Q810U4;P61161;P47708;Q6NS52;Q8BH43;Q8BYM5;Q62420;Q7TSE6;Q3UTJ2;F8VPU2;P61750;Q9Z2D1;P26040;Q9CS84;Q91XM9;Q60865;Q91WZ8;Q922H1;P47941;O08759;P84078;Q9D0E1;P62484;Q9WV34;P63017;Q61036;O08586;Q9JKY5;P70175;P12023;P08226;Q3UTH8;Q8BKX1;P63005;O54991;Q8BJF9;Q8CHT1;P04925;P31750;Q3UHD1;Q8CI51;O89017
GO:1902115	regulation of organelle assembly	http://amigo.geneontology.org/amigo/term/GO:1902115	2.97211	9.78e-12	1.04e-09	S2	Q61187;P46662;Q80UG5;P62492;Q61553;Q9CVB6;Q6ZWR6;P26041;O70172;Q9D1G1;Q80XI4;P39054;Q9JK48;Q9D7S9;P26043;Q99J83;Q61598;Q91YM2;Q9JHU4;Q9QZM0;Q91YJ2;P61750;Q61696;Q9QUI0;P26040;Q9CS84;Q60865;P13020;Q921W0;P27546;Q5EG47;Q80UJ7;Q9WV60;F6ZDS4;P32233;Q6ZQ08;Q3UTH8;Q5SNZ0;Q8K0T2;Q8BJF9;Q9JLN9;Q91Y86;P31750;Q99LU0;Q80ZI6;P97379;E9Q7G0
GO:0016197	endosomal transport	http://amigo.geneontology.org/amigo/term/GO:0016197	2.79587	1.42e-11	1.34e-09	S2	P46662;Q68FD5;Q8K1M6;Q9CQW1;Q9EQH3;Q9CQD1;P62492;Q3UHD9;P62331;P26041;Q63844;Q8C167;Q01853;Q6P8X1;Q9JK48;Q9D8U8;Q8C0E2;Q9D7S9;P26043;P63085;Q6PB44;Q5FWK3;Q810B6;Q9CR26;Q99MI1;Q9EQP2;A2RSJ4;Q91YJ2;Q8BWQ6;Q9Z2D1;Q9D1C8;P26040;P61967;Q3UVL4;Q6PF93;P61028;Q8CI71;Q921W0;Q7M6Y3;Q99LI8;Q8VD04;Q8R0H9;Q6ZPJ3;O89116;Q58A65;P51150;Q8BJF9;Q6ZQK5;Q99LU0;Q8BVL3;P60879
GO:1902903	regulation of supramolecular fiber organization	http://amigo.geneontology.org/amigo/term/GO:1902903	2.4476	1.68e-11	1.43e-09	S2	P46662;P47754;P60487;Q80TL0;Q9JJV2;Q9D6F9;Q68FF6;P62331;Q9CVB6;Q8BYA0;P62908;Q9QYC0;Q62261;Q9QYB8;Q9JM76;Q8BH43;P26043;Q9WU28;P20357;Q91YM2;P55194;P42337;Q91YR1;P28660;Q61735;Q61696;Q9QUI0;P70429;P00520;P49710;P13020;Q8BIW1;Q9EP53;P84078;Q8VDD5;Q8CIB5;P14873;Q9QYB5;P62484;O70591;P63017;Q61036;Q6A028;P28867;Q9DCJ1;Q69ZK0;P49813;P32233;Q80U87;A2AHC3;Q8CIN4;Q9JKY5;P12023;P08226;Q8BKX1;Q9QYR6;G3X9K3;…
