## Supplementary Table 18 for "Quantitation of Spatial Proteoforms in Alzheimer’s Disease"

### Sheet: enrichment_results_wg_result174
geneSet	description	link	size	overlap	expect	enrichmentRatio	pValue	FDR	overlapId	userId
GO:0016482	cytosolic transport	http://amigo.geneontology.org/amigo/term/GO:0016482	140	10	1.26761	7.88889	5.59992e-07	0.000156611	160;1213;5305;7874;10652;23230;55737;58533;63893;112936	Q9UNH7;Q93009;Q00610;Q96QK1;Q9C0C9;Q96RL7;Q4G0F5;P48426;O95782;O15498
GO:0099003	vesicle-mediated transport in synapse	http://amigo.geneontology.org/amigo/term/GO:0099003	220	13	1.99195	6.52626	9.88303e-08	4.14593e-05	160;396;1499;6455;6804;6857;8120;8618;8867;9805;22848;55737;63908	Q13367;P35222;O43426;Q96QK1;Q99961;Q2M2I8;Q9H115;P52565;O95782;Q9ULU8;Q16623;P21579;Q12765
GO:0006457	protein folding	http://amigo.geneontology.org/amigo/term/GO:0006457	212	10	1.91952	5.20964	2.29372e-05	0.00315941	2923;3320;3326;5478;6904;7266;9601;10131;53938;55466	P13667;P30101;Q8WW22;P62937;P07900;P08238;Q12931;Q9H2H8;Q9BTW9;Q99615
GO:0043254	regulation of protein-containing complex assembly	http://amigo.geneontology.org/amigo/term/GO:0043254	411	19	3.72133	5.1057	5.33576e-09	4.4767e-06	348;1981;3320;4733;5058;5216;5581;6624;6711;6804;6904;9026;10458;23332;23580;51100;55737;63908;79184	P02649;Q9H3Q1;P07737;Q02156;O75146;Q7Z460;Q13153;P07900;Q01082;Q16658;Q96QK1;Q04637;Q9UQB8;Q9Y295;P46736;Q9H115;Q9Y371;Q9BTW9;Q16623
GO:0016197	endosomal transport	http://amigo.geneontology.org/amigo/term/GO:0016197	288	13	2.60765	4.98534	2.12185e-06	0.000445058	1213;5595;7874;9146;10652;10938;25930;51534;55737;58533;63893;112936;116986	Q9H4M9;Q99490;Q9UNH7;O14964;Q93009;Q00610;Q96QK1;Q9C0C9;Q9NP79;Q9H3S7;Q4G0F5;P27361;O15498
GO:0051258	protein polymerization	http://amigo.geneontology.org/amigo/term/GO:0051258	282	12	2.55332	4.69976	9.69885e-06	0.00162747	1729;3320;4733;5058;5216;5581;6711;6904;9026;10458;23332;23580	Q9H3Q1;P07737;Q02156;O75146;Q7Z460;Q13153;P07900;Q01082;Q9UQB8;Q9Y295;O60610;Q9BTW9
GO:0016050	vesicle organization	http://amigo.geneontology.org/amigo/term/GO:0016050	364	13	3.29577	3.94444	2.63598e-05	0.00315941	162;348;1174;5048;5305;6804;6857;8120;8396;8867;8907;9146;51534	P02649;Q13367;P43034;O14964;O43426;Q9BXS5;Q10567;P61966;Q9NP79;P78356;P48426;Q16623;P21579
GO:0071692	protein localization to extracellular region	http://amigo.geneontology.org/amigo/term/GO:0071692	370	13	3.3501	3.88048	3.12461e-05	0.00327693	162;348;1174;4345;5048;5478;5581;5910;6804;9601;25930;26958;55737	P13667;P02649;Q02156;P41217;P62937;Q9UBF2;P43034;Q10567;Q96QK1;P61966;P52306;Q9H3S7;Q16623
GO:1902903	regulation of supramolecular fiber organization	http://amigo.geneontology.org/amigo/term/GO:1902903	375	13	3.39537	3.82874	3.59059e-05	0.00334723	348;4733;5058;5216;5581;6711;6904;9026;9475;10458;23332;23580;57551	P02649;Q9H3Q1;P07737;Q02156;O75116;O75146;Q7Z460;Q13153;Q01082;Q7L7X3;Q9UQB8;Q9Y295;Q9BTW9
GO:0031400	negative regulation of protein modification process	http://amigo.geneontology.org/amigo/term/GO:0031400	391	13	3.54024	3.67207	5.51461e-05	0.00462676	348;1399;1499;1981;2729;5478;5518;5581;7345;7531;9475;10527;58533	P02649;P62258;Q02156;Q9UNH7;P62937;O75116;P35222;P46109;P48506;P09936;P30153;O95373;Q04637
